# The apoplastic space of two wheat genotypes provide highly different environment for pathogen colonization: Insights from proteome and microbiome profiling

**DOI:** 10.1101/2023.06.05.543792

**Authors:** Carolina Sardinha Francisco, Mohammad Abukhalaf, Clara Igelmann, Johanna Gustke, Michael Habig, Liam Cassidy, Andreas Tholey, Eva Holtgrewe Stukenbrock

## Abstract

The intercellular space comprising the plant apoplast harbors a diverse range of microorganisms. The apoplastic interface represents the main compartment for interactions between proteins produced and secreted by the plant and the microbial endophytes. The outcomes of these interactions can play a role in plant cell wall metabolism, stress tolerance, and plant-pathogen resistance. So far the underlying factors that determine microbiota composition in the apoplast are not fully understood. However, it is considered that cell wall composition, nutrient availability, and the plant immune system are main determinants of microbiota composition. The plant immune system is considered to play a crucial role in modulating microbiota composition through the recognition of specific microbe-associated molecular patterns and the activation of defense responses. Hereby the plant may restrict non-beneficial microbial members and facilitate the propagation of beneficial ones. In this study, we investigated changes in the apoplastic environment during pathogen invasion using wheat as a model system. Infection of wheat with Zymoseptoria tritici, a fungal pathogen, resulted in notable alterations in the apoplast composition, reduced microbial diversity, and the accumulation of antimicrobial defense metabolites. Intriguingly, certain core microbial members persisted even in the presence of pathogen-induced immune responses, indicating their ability to evade or tolerate host immune defenses. To further explore these dynamics, we developed a protocol for extracting apoplastic fluids from wheat leaves and conducted proteome analyses to characterize the dynamic environment of the wheat leaves. Our findings uncovered a highly variable apoplastic environment that selects for microbes with specific adaptations. Notably, a core microbial community enriched in the resistant wheat cultivar exhibited antagonistic activity against Z. tritici, suggesting a potential role in conferring pathogen defense. This study advances our understanding of the dynamic interactions and adaptations of the wheat apoplastic microbiota during pathogen invasion, emphasizing the pivotal role of microbial interactions in pathogen defenses.
