## Supplemental Table 1 for "The apoplastic space of two wheat genotypes provide highly different environment for pathogen colonization: Insights from proteome and microbiome profiling"

### Sheet: Sheet1
Table S1. Overview of the proteomics data of mock-treated and infected Obelisk and Chinese Spring wheat genotypes with Zymoseptoria tritici IPO323 strain.
				Mapped to the Triticum aestivum proteomes
Wheat Genotype	Treatment	Replicate	LC-MS/MS injection	No. Proteins	Aligment ratea
Obelisk	Mock	1	1	1200	0.00918323
Obelisk	Mock	2	1	1512	0.0115709
Obelisk	Mock	3	1	1500	0.011479
Obelisk	Mock	1	2	1223	0.00935924
Obelisk	Mock	2	2	1586	0.0121372
Obelisk	Mock	3	2	1522	0.0116474
Obelisk	IPO323	1	1	1306	0.00999441
Obelisk	IPO323	2	1	1465	0.0112112
Obelisk	IPO323	3	1	1252	0.00958117
Obelisk	IPO323	1	2	1381	0.0105684
Obelisk	IPO323	2	2	1556	0.0119076
Obelisk	IPO323	3	2	1339	0.010247
Chinese Spring	Mock	1	1	1528	0.0116933
Chinese Spring	Mock	2	1	1533	0.0117316
Chinese Spring	Mock	3	1	1595	0.012206
Chinese Spring	Mock	1	2	1546	0.0118311
Chinese Spring	Mock	2	2	1703	0.0130325
Chinese Spring	Mock	3	2	1628	0.0124586
Chinese Spring	IPO323	1	1	1508	0.0115403
Chinese Spring	IPO323	2	1	1579	0.0120836
Chinese Spring	IPO323	3	1	1506	0.011525
Chinese Spring	IPO323	1	2	1553	0.0118846
Chinese Spring	IPO323	2	2	1690	0.012933
Chinese Spring	IPO323	3	2	1540	0.0117851
a Considering 130,673 sequences based on Uniprot reference proteomes of Triticum aestivum.
