## Supplemental Table 2 for "The apoplastic space of two wheat genotypes provide highly different environment for pathogen colonization: Insights from proteome and microbiome profiling"

### Sheet: Sheet1
Table S2. The differentially expressed proteins in the Obelisk and Chinese Spring wheat genotypes at 8 days-post incubation.
Obelisk				Chinese Spring
Up-regulated in mock vs Down-regulated in the infection		Up-regulated in the infection vs Down-regulated in mock		Up-regulated in mock vs Down-regulated in the infection		Up-regulated in the infection vs Down-regulated in mock
Protein IDa	InterPro Scan description	Protein ID	InterPro Scan description	Protein ID	InterPro Scan description	Protein ID	InterPro Scan description
A0A3B6HUX8b	Acyl-carrier-protein S-malonyltransferase	L0GED8	14-3-3 protein	Q7DLM1	1,31,4-beta glucanase	A0A3B6DNI0	AAI domain-containing protein
A0A3B6TRP9	14-3-3 domain-containing protein	W5FPA7	30S ribosomal protein S4, chloroplastic	A0A3B6DN32	3-isopropylmalate dehydrogenase	A0A3B6B6T8	AAI domain-containing protein
A0A3B6SF08	2Fe-2S ferredoxin-type domain-containing protein	A0A341Z8D2	4-hydroxy-4-methyl-2-oxoglutarate aldolase	W5FPA7	30S ribosomal protein S4, chloroplastic	A0A3B5ZUD6	AAI domain-containing protein
P24066	30S ribosomal protein S12, chloroplastic	A0A3B6NK51	50S ribosomal protein L3, chloroplastic	A0A3B6C534	40S ribosomal protein SA	A0A3B6UA86	AAI domain-containing protein
A0A3B5Z4Y2	30S ribosomal protein S14, chloroplastic	A0A3B6I6K2	6-phosphogluconate dehydrogenase, decarboxylating	A0A3B5YUE8	60S ribosomal protein L11	A0A3B6EM77	AAI domain-containing protein
P60577	30S ribosomal protein S19, chloroplastic	A0A3B6PLM3	AAA domain-containing protein	A0A3B5Z5M6	60S ribosomal protein L18a	A0A3B6H3I8	AAI domain-containing protein
A0A3B6QG71	30S ribosomal protein S21	A0A077RWX6	AAI domain-containing protein	W5HLM1	60S ribosomal protein L34	A0A3B6RLW5	AAI domain-containing protein
A0A3B6I0V8	30S ribosomal protein S6, chloroplastic	A0A3B5YXJ0	AAI domain-containing protein	A0A3B6I3M3	Acid phosphatase	A0A3B6C6Z8	AAI domain-containing protein
A0A3B6CJ56	4-coumarate-CoA ligase	A0A3B5XZW7	AAI domain-containing protein	A0A3B5ZYK2	Aldo-ket-red domain-containing protein	A0A3B6SLE4	AAI domain-containing protein
W5FEZ3	40S ribosomal protein S12	A0A3B5ZUD6	AAI domain-containing protein	A0A3B6MZK9	ATP synthase subunit alpha	A0A3B6AZK3	AAI domain-containing protein
A0A0C4BK54	40S ribosomal protein S14	A0A3B6GY64	AAI domain-containing protein	A0A3B6LWL3	BOWMAN-BIRK domain-containing protein	W4ZMQ2	AAI domain-containing protein
A0A1D6S1Y9	40S ribosomal protein S15	A0A3B6EM77	AAI domain-containing protein	A0A3B6KJ36	DAO domain-containing protein	A0A3B5Z3J1	AAI domain-containing protein
W5DS33	40S ribosomal protein S16	A0A3B6EPE4	AAI domain-containing protein	A0A3B6MWE3	DUF3700 domain-containing protein	W4ZZM6	AAI domain-containing protein
W5FFT4	40S ribosomal protein S16	A0A3B6RLW5	AAI domain-containing protein	A0A3B6RK39	Epimerase domain-containing protein	A9UID9	Amylase inhibitor-like protein
A0A3B6MY06	40S ribosomal protein S18	A0A3B6H3X2	AAI domain-containing protein	A0A3B6H6X9	Epimerase domain-containing protein	A0A3B6RA69	Beta-fructofuranosidase
W5FWF5	40S ribosomal protein S19	A0A3B6C6Z8	AAI domain-containing protein	A0A3B6KR59	Eukaryotic translation initiation factor 3 subunit B	A0A3B6ENL1	C2 domain-containing protein
W5FV77	40S ribosomal protein S23	A0A3B6SLE4	AAI domain-containing protein	A0A3B6BYJ0	Fe2OG dioxygenase domain-containing protein	A0A3B6B213	Carboxypeptidase
W5EP45	40S ribosomal protein S25	A0A3B6AZK3	AAI domain-containing protein	W5BRK9	Genome assembly, chromosome: II	Q06540	Cold acclimation protein WCS19
A0A3B6KQB8	40S ribosomal protein S26	A0A3B5Z3J1	AAI domain-containing protein	A0A096UL77	Genome assembly, chromosome: II	W4ZXA3	Defensin
A0A3B6S9M7	40S ribosomal protein S30	A0A3B6TBZ7	Acid phosphatase	A0A3B6B3H4	Histone H4	W4ZVB1	Defensin
A0A3B6IU74	40S ribosomal protein S3a	A0A3B6H1W2	Actin	A0A3B6A2T6	Ketol-acid reductoisomerase	A0A3B6NTN5	Endoglucanase
A0A2X0SLI3	40S ribosomal protein S6	A0A3B6IYI2	Alanine--tRNA ligase	A0A3B6MY02	Lipoxygenase	A0A3B6QJ09	Expansin
W5C8N6	40S ribosomal protein S6	A0A3B6ENC8	Aldedh domain-containing protein	A0A3B6KP36	Lipoxygenase	A0A3B6KIC3	FAS1 domain-containing protein
A0A3B6J0B3	4a-hydroxytetrahydrobiopterin dehydratase	A0A3B6JN37	Allene oxide synthase	A0A3B6RSG2	Peptidase A1 domain-containing protein	W8TJX2	GASR7
A0A3B6KV33	4a-hydroxytetrahydrobiopterin dehydratase	A0A3B6N070	Alpha-amylase	A0A3B6DJ21	Peroxidase	A0A3B6LXX3	GDSL esterase/lipase
A0A3B6KU60	50S ribosomal protein L11, chloroplastic	A0A3B5XZI9	Alpha-galactosidase	A0A3B6SG73	PfkB domain-containing protein	A0A3B6EB96	GDSL esterase/lipase
A0A3B6GUD0	50S ribosomal protein L12, chloroplastic	A0A3B6ASQ2	Alpha-galactosidase	A0A3B6PL15	Phenylalanine ammonia-lyase	A0A3B5Y4B1	GDSL esterase/lipase
A0A3B6N011	50S ribosomal protein L18, chloroplastic	A0A3B6TV37	Amino-oxidase domain-containing protein	A0A3B6KHJ0	Phosphoenolpyruvate carboxylase	A0A3B6FIL8	GDSL esterase/lipase
P11534	50S ribosomal protein L2, chloroplastic	A0A3B6IS66	ATPase-AAA-core domain-containing protein	A0A3B5ZXW7	Phospholipase A1	A0A3B6LVQ9	GDSL esterase/lipase
A0A3B6ESX0	50S ribosomal protein L27, chloroplastic	A0A3B5Z296	Barwin domain-containing protein	A0A1D6CXT4	Proteasome subunit alpha type	A0A3B6EKI3	GDSL esterase/lipase
A0A3B5YQM4	50S ribosomal protein L28, chloroplastic	A0A3B6CIH7	Barwin domain-containing protein	A0A3B6JJY5	Proteasome subunit alpha type	A0A077S7Q4	Glucan endo-1,3-beta-D-glucosidase
A0A3B5ZNR7	50S ribosomal protein L28, chloroplastic	Q9XEN5	Beta-1,3-glucanase	A0A3B6ILN0	Pyr-redox-2 domain-containing protein	A0A3B6IQP6	Gnk2-homologous domain-containing protein
A0A3B6LLW3	50S ribosomal protein L32, chloroplastic	A0A3B6AXC6	Beta-amylase	W5FEX7	Ribosomal protein L15	A0A3B5ZPU4	Gnk2-homologous domain-containing protein
A0A3B6SJA8	50S ribosomal protein L33, chloroplastic	A0A3B6RA69	Beta-fructofuranosidase	A1YE34	Ribosomal protein L3-B2	A0A3B5ZQC2	Knot1 domain-containing protein
A0A3B6IX07	50S ribosomal protein L5, chloroplastic	A0A3B6MZB9	Beta-glucosidase	W5BPV2	Ribosomal-L18e/L15P domain-containing protein	A0A3B5ZMC6	Knot1 domain-containing protein
W5D7B8	60S ribosomal protein L18a	M4VP35	BOWMAN-BIRK domain-containing protein	A0A3B6LVN2	S5 DRBM domain-containing protein	A0A3B6RI73	L-ascorbate oxidase
F4YWL9	60S ribosomal protein L21	A0A3B5Z0M5	BOWMAN-BIRK domain-containing protein	A0A3B6ED37	Serine/threonine-protein phosphatase 5	A0A3B6NNT3	L-gulonolactone oxidase
A0A3B5XXR5	60S ribosomal protein L21	W5ACP2	BOWMAN-BIRK domain-containing protein	A0A3B6B5J2	Thioredoxin domain-containing protein	A0A3B6AVW9	LRRNT-2 domain-containing protein
W5E6W1	60S ribosomal protein L23	A0A3B5Y280	BOWMAN-BIRK domain-containing protein	A0A3B6RQD1	Tr-type G domain-containing protein	A0A3B6SGS1	LRRNT-2 domain-containing protein
W5G990	60S ribosomal protein L31	A0A3B6ENL1	C2 domain-containing protein	A0A3B6PKU4	Tubulin beta chain	A0A3B6DA09	LRRNT-2 domain-containing protein
W5HFJ0	60S ribosomal protein L31	W5BVA4	Calreticulin	A0A3B6NM58	UBA domain-containing protein	A0A3B5XT61	LRRNT-2 domain-containing protein
A0A3B6RER4	60S ribosomal protein L32	A0A3B6C1L0	Carboxypeptidase	W5FVL1	Uncharacterized protein	A0A3B6C3M3	LRRNT-2 domain-containing protein
A0A3B6C6A1	60S ribosomal protein L35	A0A3B6FV66	Carboxypeptidase	A0A3B6RA70	Uncharacterized protein	A0A3B5YQ62	LRRNT-2 domain-containing protein
Q5I7L5	60S ribosomal protein L36	A0A3B5ZYI7	Carboxypeptidase	A0A3B6IN96	Uncharacterized protein	A0A3B6AUE2	Neprosin domain-containing protein
A0A3B6C6X2	60S ribosomal protein L44	A0A3B5ZPT5	Carboxypeptidase	A0A3B6IV69	Uncharacterized protein	Q2PCB7	Non-specific lipid-transfer protein
A0A3B6PJV0	60S ribosomal protein L6	A0A3B5XVN6	Carboxypeptidase	A0A3B5Y8R3	V-type proton ATPase subunit C	A0A3B6CDI0	Non-specific lipid-transfer protein
A0A1D5Z340	60S ribosomal protein L7a	A0A3B5XYT3	Carboxypeptidase			A0A3B6IRG5	Non-specific lipid-transfer protein
A0A3B6SIU4	AAA domain-containing protein	A0A3B6SQB6	Carboxypeptidase			A0A3B6HVU8	Non-specific lipid-transfer protein
A0A3B5Y606	Acireductone dioxygenase	A0A3B6H1N8	Carboxypeptidase			A0A3B6AUA7	Pectin acetylesterase
A0A3B6KFJ0	ACT domain-containing protein	A0A3B6A3E9	Carboxypeptidase			A0A077RVL4	Peptidase A1 domain-containing protein
A0A1D6CVQ2	ACT domain-containing protein	A0A3B6SEF9	Carboxypeptidase			A0A3B6IVJ1	Peptidase A1 domain-containing protein
A0A3B6LID7	Adenylate kinase	A0A3B6FI96	Carboxypeptidase			A0A3B6ATK6	Peptidase A1 domain-containing protein
A0A3B6SJ08	Alba domain-containing protein	A0A3B6C6X0	Cell wall invertase			A0A3B6JQ94	Peptidase A1 domain-containing protein
A0A3B5Z3Z2	Aldedh domain-containing protein	A0A3B6CHS1	Chalcone synthase			A0A3B6D847	Peptidase A1 domain-containing protein
W5I868	Alpha-soluble NSF attached protein	A0A1D5UH99	Chitinase			A0A3B6CGV5	Peptidase A1 domain-containing protein
A0A3B5Z1L6	Assimilatory sulfite reductase (ferredoxin)	Q8W428	Chitinase			A0A3B5Y1V2	Peptidase A1 domain-containing protein
A0A3B6MZK9	ATP synthase subunit alpha	Q9XEN3	Chitinase			A0A3B6EFY2	Peptidase A1 domain-containing protein
P20858	ATP synthase subunit beta, chloroplastic	Q9XEN6	Chitinase			A0A3B6C172	Peptidase A1 domain-containing protein
A0A3B6NPE0	Beta-galactosidase	A0A3B6ELP6	Chitinase			A0A3B6D668	Peroxidase
A0A3B6LSB2	C2 NT-type domain-containing protein	A0A3B5XZR8	Chitinase			A0A3B6DFB4	Peroxidase
A0A3B6RKI0	Calmodulin	A0A3B5ZUP1	Chitinase			A0A3B6IQY1	Peroxidase
A0A3B5Y2F2	Carboxymethylenebutenolidase homolog	A0A3B6U7G0	Chitinase			A0A3B6C8D5	Peroxidase
A0A3B6HXM3	CBS domain-containing protein	A0A3B6DGP8	Chitinase			A0A3B6SJM6	Peroxidase
A0A3B6HPW3	Clp R domain-containing protein	A0A3B5ZVX5	Chitinase			A0A3B6LYJ0	Phytocyanin domain-containing protein
A0A3B6PRJ0	Clu domain-containing protein	A0A1D5UXT7	Cysteine proteinase inhibitor			A0A3B6EJM9	Phytocyanin domain-containing protein
A0A3B5Y3M4	Coatomer subunit zeta	A0A3B5ZQZ6	Dihydrolipoyl dehydrogenase			A0A3B6EMW5	PMEI domain-containing protein
A0A3B6EFA0	Cold induced protein	A0A1D5ZJF2	Dirigent protein			V9I0Q4	Putative lipid-transfer protein
A0A3B6IWH4	Cold responsive protein	A0A341ZF53	Dirigent protein			Q6R326	S-like RNase
A0A3B6JP20	Cold responsive protein	A0A3B6B7X7	DJ-1/Pfpl domain-containing protein			A0A3B6N4M4	SASA domain-containing protein
A0A172WCB1	Cold responsive LEA/RAB-related COR protein	A0A3B6LW93	DPP1V-N domain-containing protein			A0A3B6I6Z8	SASA domain-containing protein
A0A3B6H256	CRAL-trio domain-containing protein	A0A3B6N2Y8	DPP1V-N domain-containing protein			A0A3B6N3X6	SASA domain-containing protein
A0A3B6C3W2	Cytochrome c-553	Q1ERG2	Endo-beta-1,3-glucanase			A0A3B6LYT8	SASA domain-containing protein
A0A3B6RFX3	DCD domain-containing protein	Q1ERG1	Endo-beta-1,3-glucanase			A0A3B6HVL6	SCP domain-containing protein
A0A3B5ZQM6	Dihydrolipoyl dehydrogenase	A0A3B6MS61	FAD-binding PCMH-type domain-containing protein			A0A3B6TQ55	Thaumatin-like protein
A0A3B6RBN2	DUF1296 domain-containing protein	A0A3B6C0V0	FAD-binding PCMH-type domain-containing protein			A0A3B6PTQ4	Thaumatin-like protein
A0A3B6SMU8	EF-hand domain-containing protein	L0N593	Fructan 6-exohydrolase			A0A3B6RMJ1	Thiamine thiazole synthase, chloroplastic
A0A3B6KRU5	EF-hand domain-containing protein	A0A3B6JIX7	Fructose-bisphosphatase			A0A3B6DGR1	Uncharacterized protein
D8L9U6	Eukaryotic translation initiation factor 3 subunit A	A0A1D5VCR6	Fructose-bisphosphatase			A0A3B6LLD7	Uncharacterized protein
W5I4R7	Eukaryotic translation initiation factor 4C	W5DTC2	Fructose-bisphosphate aldolase			A0A3B5Y0I3	Uncharacterized protein
A0A3B6C035	FAD-binding FR-type domain-containing protein	A0A3B6PK79	Fumarylacetoacetase			A0A3B6J080	Uncharacterized protein
A0A3B6D755	FAD-binding FR-type domain-containing protein	A0A3B5Y1D4	GDSL esterase/lipase			A0A3B6IPX4	Uncharacterized protein
A0A3B6KNV5	Ferredoxin-NADP reductase, chloroplastic	A0A3B6LVQ9	GDSL esterase/lipase			A0A3B6RKR2	Uncharacterized protein
A0A3B6QAX3	Ferredoxin-thioredoxin reductase catalytic chain, chloroplastic	A0A3B6IZ58	GDSL esterase/lipase			A0A3B6SEQ1	Uncharacterized protein
A0A3B6LKC3	Ferritin	A0A3B6TQ76	Germin-like protein			A0A3B6QJC1	Uncharacterized protein
A0A3B6INV1	Fn3-like domain-containing protein	A0A3B6H2C7	Glucan endo-1,3-beta-D-glucosidase			A0A3B5Z2P1	X8 domain-containing protein
A0A3B6B0Q0	Gamma-glutamylcyclotransferase	A0A3B6H2B2	Glucan endo-1,3-beta-D-glucosidase			A0A3B6JG10	Xyloglucan endotransglucosylase/hydrolase
W5C572	Genome assembly, chromosome: II	A0A3B6H5R7	Glucan endo-1,3-beta-D-glucosidase
A0A1D5UUP9	Genome assembly, chromosome: II	A0A3B6FXL2	Glucan endo-1,3-beta-D-glucosidase
A0A1D5V289	Genome assembly, chromosome: II	D8L9Q1	Glucan endo-1,3-beta-glucosidase GII,putative, expressed
A0A2X0S4F1	Genome assembly, chromosome: II	D8L9Q2	Glucan endo-1,3-beta-glucosidase GII,putative, expressed
W5ASA4	Genome assembly, chromosome: II	W5DRS3	Glutamate decarboxylase
W5AQE7	Genome assembly, chromosome: II	W5CY88	Glutaredoxin-dependent peroxiredoxin
A0A2X0TVI7	Genome assembly, chromosome: II	A0A3B6C7Z9	Glutathione hydrolase
W5C1E9	Genome assembly, chromosome: II	A0A3B6IXA3	Glutathione reductase
A0A1D5UH61	Genome assembly, chromosome: II	A0A3B6GSQ6	Glutathione transferase
A0A0C4BIW4	Genome assembly, chromosome: II	A0A3B6SHP7	Glycerophosphodiester phosphodiesterase
A0A1D5US77	Genome assembly, chromosome: II	A0A077S2R7	Glycine cleavage system P protein
W5ASF3	Genome assembly, chromosome: II	A0A3B6HNB7	Glyco-hyd-65N-2 domain-containing protein
A0A1D5UJ90	Genome assembly, chromosome: II	A0A3B5ZNL1	Gnk2-homologous domain-containing protein
C1K737	Genome assembly, chromosome: II	A0A3B6IQP6	Gnk2-homologous domain-containing protein
A0A3B6Q994	Germin-like protein	A0A3B6HS17	Gnk2-homologous domain-containing protein
A0A3B6ED54	GH10 domain-containing protein	A0A3B5ZPU4	Gnk2-homologous domain-containing protein
W5H014	GLTP domain-containing protein	A0A3B6TKS4	Heparanase-like protein
A0A1D6D173	Glutaredoxin domain-containing protein	A0A3B6PLK1	HMG box domain-containing protein
A0A3B6QDG2	Glutaredoxin-dependent peroxiredoxin	A0A3B6LI13	Homoserine dehydrogenase
A0A3B6CB61	Glutathione peroxidase	A5HE90	Hypersensitive response protein
A0A3B5XVD9	Glutathione transferase domain-containing protein	A0A3B6JD70	Lipoxygenase
A0A3B6QLB3	Glycine cleavage system H protein	A0A3B6B7P9	Lipoxygenase
A0A3B6AYW6	GrpE protein homolog	A0A3B6H0F3	LRRNT-2 domain-containing protein
A0A3B6RG17	GST N-terminal domain-containing protein	A0A3B6EQP2	LRRNT-2 domain-containing protein
A0A3B6LVB5	H15 domain-containing protein	A0A3B6SB97	LRRNT-2 domain-containing protein
A0A3B6N111	H15 domain-containing protein	A0A3B6C289	LRRNT-2 domain-containing protein
W5AW93	H15 domain-containing protein	A0A3B5XT61	LRRNT-2 domain-containing protein
A0A3B6KGS2	H15 domain-containing protein	A0A3B5YQ62	LRRNT-2 domain-containing protein
A0A3B6MRL7	H15 domain-containing protein	A0A3B6NR94	LRRNT-2 domain-containing protein
A0A3B6I5C8	Haloacid dehalogenase-like hydrolase domain-containing protein	A0A3B6PQ08	M16C-associated domain-containing protein
A0A3B6LVQ8	Histone domain-containing protein	A0A3B6KMZ9	Metallophos domain-containing protein
A0A3B6H3S8	Histone H2A	A0A3B6RA44	Monocopper oxidase-like protein
A0A3B6IQN3	Histone H2A	U5MY58	Monodehydroasorbate reductase
A0A3B6NKE6	Histone H2A	A0A3B5YZF8	Nitronate monooxygenase domain-containing protein
A0A3B6NPY5	Histone H2A	A0A1D5V1S9	Non-reducing end alpha-L-arabinofuranosidase
A0A3B6PGV2	Histone H2B	A0A3B6IP95	Non-reducing end alpha-L-arabinofuranosidase
Q8LRU5	HMG-I/Y protein HMGa	W5D2I6	Non-specific lipid-transfer protein
A0A3B6HN28	Hydrolase-4 domain-containing protein	A0A3B6MPE5	Non-specific lipid-transfer protein
A0A3B6PRB8	Inorganic diphosphatase	A0A3B6GKQ2	Non-specific lipid-transfer protein
A0A3B6QCS8	Inositol-1-monophosphatase	A0A3B6E9Y9	Non-specific lipid-transfer protein
A0A3B6C6M3	Isopentenyl-diphosphate Delta-isomerase	A0A3B5Y316	Non-specific lipid-transfer protein
A0A3B6NY09	K holomology domain-containing protein	Q94F73	Pathogenesis-related protein 1
A0A3B6GQI2	KOW domain-containing protein	C3UZE5	Pathogenesis-related protein 1-1
A0A3B6LJ46	L-ascorbate peroxidase	A0A080YUW6	Pectin acetylesterase
A0A3B5YVZ6	Lactoylglutathione lyase	A0A3B6AUA7	Pectin acetylesterase
A0A3B6MY02	Lipoxygenase	A0A3B6ET38	Pectin acetylesterase
A0A3B6JKP0	Mago-bind domain-containing protein	A0A3B6QGG5	Pectin acetylesterase
A0A1D5USK2	Methionine aminopeptidase	A0A3B6NR02	Pectin acetylesterase
A0A3B6TCK1	Mg-por-mtran-C domain-containing protein	A0A3B6LTX0	Pectin acetylesterase
A0A3B5XZ03	mRNA cap-binding protein	A0A3B6ETT6	Pectin acetylesterase
A0A3B6NPU7	Myb-like domain-containing protein	A0A3B6PN02	Peptidase A1 domain-containing protein
A0A3B6ELF1	NAD(P)-bd-dom domain-containing protein	A0A3B6JQ94	Peptidase A1 domain-containing protein
W5C2Z7	NADH dehydrogenase [ubiquinone] iron-sulfur protein 4, mitochondrial	A0A3B6LH07	Peptidase A1 domain-containing protein
A0A3B6NTL6	Outer envelope pore protein 16-3, chloroplastic/mitochondrial	A0A3B6KC70	Peptidase A1 domain-containing protein
A0A3B5YTH7	PDZ domain-containing protein	A0A3B6QKB5	Peptidase A1 domain-containing protein
A0A3B6AXS0	PDZ domain-containing protein	A0A3B6EBI2	Peptidase A1 domain-containing protein
A0A3B6DB45	PDZ domain-containing protein	A0A3B6EN53	Peptidase A1 domain-containing protein
A0A3B6EB32	Peptidase M50 domain-containing protein	A0A3B6NU35	Peptidase A1 domain-containing protein
A0A3B6GTQ4	Peptide deformylase	A0A3B6GKE8	Peptidase A1 domain-containing protein
A0A3B6EC21	Peptidyl-prolyl cis-trans isomerase	A0A3B5Y1V2	Peptidase A1 domain-containing protein
A0A3B5Z0Y6	Peptidylprolyl isomerase	A0A3B6G0M2	Peptidase A1 domain-containing protein
A0A3B6ARH8	Peptidylprolyl isomerase	A0A3B6IZ14	Peptidase A1 domain-containing protein
A0A3B6KKE2	Peptidylprolyl isomerase	A0A3B6JH47	Peptidase A1 domain-containing protein
A0A3B6PEE5	Peptidylprolyl isomerase	A0A3B6A2J7	Peptidase A1 domain-containing protein
A0A3B6TQN0	Peptidylprolyl isomerase	A0A1D5UK20	Peroxidase
A0A3B6TQQ4	Peptidylprolyl isomerase	B4F6E7	Peroxidase
A0A3B6CC52	PEROXIDASE-4 domain-containing protein	A0A3B6DAI8	Peroxidase
A0A3B6DI12	PEROXIDASE-4 domain-containing protein	A0A3B6NJZ4	Peroxidase
Q5S1S6	Peroxiredoxin Q, chloroplastic	A0A3B6QCL1	Peroxidase
A0A3B6NR18	Phenylalanine ammonia-lyase	A0A3B6RLR1	Peroxidase
A0A3B6PMT5	Phenylalanine ammonia-lyase	A0A3B6CH98	Peroxidase
W5C5L5	Phosphoserine phosphatase	A0A3B6D668	Peroxidase
P69415	Photosystem I iron-sulfur center	A0A3B6B862	Peroxidase
A0A3B6KRY2	Photosystem I reaction center subunit II, chloroplastic	A0A3B6TWE0	Peroxidase
A0A3B6PUD8	Photosystem II 10 kDa polypeptide, chloroplastic	A0A3B6D9P5	Peroxidase
A0A3B6QMM8	Photosystem II 10 kDa polypeptide, chloroplastic	A0A3B6ECR6	Peroxidase
A0A3B6TGU6	Phytocyanin domain-containing protein	A0A3B6DPL3	Peroxidase
A0A3B6THF8	Plastocyanin	A0A3B6SJM6	Peroxidase
A0A3B6AV65	Plastoquinol-plastocyanin reductase	A0A3B6FYA0	Peroxidase
A0A1D6D8Q1	Polyribonucleotide nucleotidyltransferase	A0A3B6UBC7	Peroxidase
A0A3B6C7E6	Polyribonucleotide nucleotidyltransferase	A0A3B6D745	Peroxidase
A0A3B6MU17	Probable 6-phosphogluconolactonase	A0A3B5YTN7	Peroxidase
A0A3B6RHD8	Protein BOLA4, chloroplastic/mitochondrial	A0A3B5Z2P7	Phospholipase A1
A0A3B5Y815	Protein CHUP1, chloroplastic	A0A3B6TFS8	Phytocyanin domain-containing protein
A0A3B6QGV9	Protein HHL1, chloroplastic	A0A3B6LYJ0	Phytocyanin domain-containing protein
A0A3B6AWQ2	Protein time for coffee	A0A3B6SLJ1	Phytocyanin domain-containing protein
A0A1D5X2E0	Protein transport protein Sec61 subunit beta	A0A3B6N2C3	Phytocyanin domain-containing protein
A0A3B6B0Q6	PsbP domain-containing protein	A0A3B6NWS9	PKS-ER domain-containing protein
A0A3B6GX30	PsbP domain-containing protein	A0A3B6ARB3	PMEI domain-containing protein
A0A3B6JC73	PsbP domain-containing protein	A0A3B6B5U2	PMEI domain-containing protein
A0A3B6KDY6	PsbP domain-containing protein	A0A3B6CD86	PMEI domain-containing protein
A0A3B6LI04	PsbP domain-containing protein	A0A3B5ZTN3	PMEI domain-containing protein
A0A3B6RNJ8	PsbP domain-containing protein	A0A3B6EE33	PMR5N domain-containing protein
A0A3B6SD34	PsbP domain-containing protein	A0A3B6MMD2	Polygalacturonase
A0A3B6U0E1	PsbP domain-containing protein	Q84N29	Probable non-specific lipid-transfer protein 3
A0A3B6RQB5	PSII-BNR domain-containing protein	A0A3B6B7C0	Prolamin-like domain-containing protein
A0A3B5YUS7	Pyridoxal phosphate homeostasis protein	A0A3B6JDZ5	Proteasome subunit beta
A0A3B6GTC5	Rho-N domain-containing protein	A0A3B6HRY3	Protein transport protein SEC23
A0A3B6QKG8	Rho-N domain-containing protein	A0A3B6QB66	Protein-rich protein
A0A3B6LYW6	Ribosom-S30AE-C domain-containing protein	A0A3B6JPH0	Purple acid phosphatase
A0A3B5ZVF3	Ribosomal protein	A0A3B6RS39	Purple acid phosphatase
W5EAP3	Ribosomal protein	A0A3B6SKJ2	Purple acid phosphatase
Q5I7K4	Ribosomal protein L17	V9I0Q4	Putative lipid-transfer protein
A0A1D5TPB6	Ribosomal protein L19	W5FEX7	Ribosomal protein L15
A0A1D5U807	Ribosomal protein L19	A0A3B6LRC5	Ribosomal-L18-c domain-containing protein
A0A3B6DA12	Ribosomal protein L19	P11383	Ribulose bisphosphate carboxylase large chain
A0A0C4BK42	Ribosomal protein L37	A0A3B6CAC6	RRM domain-containing protein
A0A3B6INW1	Ribosomal protein L6 alpha-beta domain-containing protein	A0A3B6KF02	SCP domain-containing protein
U5HTD8	Ribosomal protein S20	A0A3B6LGD7	Shikimate dehydrogenase (NADP(+))
W5GTW2	Ribosomal-L14e domain-containing protein	A0A3B6KRS1	Stem 28 kDa glycoprotein
A0A3B6AUW8	Ribosomal-L18e/L15P domain-containing protein	A0A3B6PQY9	Subtilisin-like protease
A0A3B6B204	Ribosomal-L23eN domain-containing protein	A0A3B6AYW2	Subtilisin-like protease
W5DEJ5	Ribosomal-L28e domain-containing protein	A0A3B6NNI1	Subtilisin-like protease
A0A3B6EL93	Ribosomal-L28e domain-containing protein	Q8S4P7	Thaumatin-like protein
A0A3B6HQ09	Ribosomal-S10 domain-containing protein	A0A3B6HXP8	Thaumatin-like protein
A0A3B6MKF1	Ribosomal-S10 domain-containing protein	A0A3B6JDF8	Thaumatin-like protein
W5I035	Ribosomal-S13-N domain-containing protein	A0A3B6KCF5	Thaumatin-like protein
W5BFB7	Ribosomal-S17-N domain-containing protein	A0A3B6SUB5	Thaumatin-like protein
A0A3B6FN97	Ribosomal-S7 domain-containing protein	A0A3B6JER2	Thaumatin-like protein
A0A3B6AVV2	Ribosome-recycling factor, chloroplastic	A0A3B6RMJ1	Thiamine thiazole synthase, chloroplastic
A0A3B6HUD4	RRM domain-containing protein	A0A3B6CJB8	Thioredoxin domain-containing protein
A0A3B6LKK1	RRM domain-containing protein	A0A0C4BJ55	Thioredoxin-dependent peroxiredoxin
A0A3B6QER9	RRM domain-containing protein	A0A3B6C702	Thioredoxin-dependent peroxiredoxin
A0A3B6TJ86	RRM domain-containing protein	A0A3B6LTG4	UDP-glucose 6-dehydrogenase
A0A3B6B530	RRM domain-containing protein	A0A3B6ILH5	UDP-glucose 6-dehydrogenase
A0A3B6C4N3	RRM domain-containing protein	Q41523	Uncharacterized protein
A0A3B6C5H1	RRM domain-containing protein	A0A341WSR4	Uncharacterized protein
A0A3B6GS23	RRM domain-containing protein	A0A3B6KIP5	Uncharacterized protein
A0A3B6KNQ2	RRM domain-containing protein	A0A3B5Y0I3	Uncharacterized protein
A0A3B6LKS5	RRM domain-containing protein	A0A3B6QLG7	Uncharacterized protein
A0A3B6SJA0	RRM domain-containing protein	A0A3B5YZF5	Uncharacterized protein
A0A3B6TEQ7	RRM domain-containing protein	A0A3B5XXY0	Uncharacterized protein
A0A3B6NI48	S1 motif domain-containing protein	A0A3B6J080	Uncharacterized protein
A0A3B6ISG0	S5 DRBM domain-containing protein	A0A3B6PUK8	Uncharacterized protein
W5ATK7	Salt tolerant protein	A0A3B5Z5U8	Uncharacterized protein
A0A3B6JJ74	Selenoprotein H	A0A3B6QHA0	Uncharacterized protein
A0A3B6H2V7	Signal recognition particle subunit SRP72	A0A3B6INA3	Uncharacterized protein
A0A3B6I0D3	STI1 domain-containing protein	A0A3B6EGF0	Uncharacterized protein
A0A3B6LY68	STI1 domain-containing protein	A0A3B6EFE3	Uncharacterized protein
A0A3B6C3D5	Succinate--CoA ligase [ADP-forming] subunit alpha, mitochondrial	A0A3B6G1B0	Uncharacterized protein
A0A3B6QFG6	Succinate--CoA ligase [ADP-forming] subunit beta, mitochondrial	A0A3B6KMQ9	Uncharacterized protein
W5A520	SUI1 domain-containing protein	A0A3B6CE64	Uncharacterized protein
A0A3B5XWU3	Thioredoxin domain-containing protein	A0A3B6DAB3	Uncharacterized protein
A0A3B6NUK7	Thioredoxin domain-containing protein	A0A3B6MLG5	Uncharacterized protein
A0A3B6H384	THO complex subunit 2	Q43666	Wali6 protein
A0A3B6DFQ8	Tr-type G domain-containing protein	O64393	Wheatwin-2
A0A3B6TRI9	Tr-type G domain-containing protein	A0A3B6A1X7	X8 domain-containing protein
A0A1D5XV56	Translation elongation factor	A0A3B6AVH7	X8 domain-containing protein
W5D1B3	Trigger-N domain-containing protein	A0A3B6SJ31	X8 domain-containing protein
A0A3B6C613	tRNA-binding domain-containing protein	A0A3B6KB73	X8 domain-containing protein
A4K4Y8	Tubulin alpha chain	A0A3B6QB28	X8 domain-containing protein
A0A3B6TN66	Ubiquitin receptor RAD23	A7BJ77	Xylanase inhibitor
W5A9E1	Ubiquitin-like domain-containing protein	A7UME6	Xylanase inhibitor 801NEW
W5D1Z1	Uncharacterized protein	Q56TP3	Xyloglucan endotransglucosylase/hydrolase
A0A0C4BKI1	Uncharacterized protein	Q56TP1	Xyloglucan endotransglucosylase/hydrolase
A0A3B5XY60	Uncharacterized protein	A0A3B6SL58	Xyloglucan endotransglucosylase/hydrolase
A0A3B5ZV28	Uncharacterized protein
A0A3B6ASV4	Uncharacterized protein
A0A3B6C475	Uncharacterized protein
A0A3B6KG21	Uncharacterized protein
A0A3B6KQS0	Uncharacterized protein
A0A3B6LIR6	Uncharacterized protein
A0A3B6LM62	Uncharacterized protein
A0A3B6LRW5	Uncharacterized protein
A0A3B6LSF4	Uncharacterized protein
A0A3B6MZR3	Uncharacterized protein
A0A3B6NV21	Uncharacterized protein
A0A3B6R7X1	Uncharacterized protein
A0A3B6RAV4	Uncharacterized protein
A0A3B6RF17	Uncharacterized protein
A0A3B6TLL5	Uncharacterized protein
A0A3B6U5E5	Uncharacterized protein
W4ZSM1	Uncharacterized protein
W5HXT5	Uncharacterized protein
A0A1D5SB94	Uncharacterized protein
A0A3B5XYZ9	Uncharacterized protein
A0A3B5Y314	Uncharacterized protein
A0A3B5YVW4	Uncharacterized protein
A0A3B5YXD9	Uncharacterized protein
A0A3B5Z3Q2	Uncharacterized protein
A0A3B5ZPL7	Uncharacterized protein
A0A3B5ZUD0	Uncharacterized protein
A0A3B6AXB1	Uncharacterized protein
A0A3B6BXY3	Uncharacterized protein
A0A3B6C2P6	Uncharacterized protein
A0A3B6DIR2	Uncharacterized protein
A0A3B6GNR2	Uncharacterized protein
A0A3B6GU40	Uncharacterized protein
A0A3B6HVN4	Uncharacterized protein
A0A3B6I1W0	Uncharacterized protein
A0A3B6IQA2	Uncharacterized protein
A0A3B6ITW9	Uncharacterized protein
A0A3B6KTA7	Uncharacterized protein
A0A3B6LLK0	Uncharacterized protein
A0A3B6LLW6	Uncharacterized protein
A0A3B6LQN6	Uncharacterized protein
A0A3B6LVJ5	Uncharacterized protein
A0A3B6MV93	Uncharacterized protein
A0A3B6PM34	Uncharacterized protein
A0A3B6QFJ4	Uncharacterized protein
A0A3B6QHV2	Uncharacterized protein
A0A3B6RIP1	Uncharacterized protein
A0A3B6RTF9	Uncharacterized protein
A0A3B6TCF4	Uncharacterized protein
A0A3B6TTG3	Uncharacterized protein
W5EJS5	Uncharacterized protein
A0A3B6FN65	Uroporphyrinogen decarboxylase
B2B9U2	V-type proton ATPase subunit G
A0A3B6JH97	VHS domain-containing protein
A0A3B5ZRH5	VOC domain-containing protein
A0A1D5U586	Wound-induced basic protein
A0A3B6IWE7	YTH domain-containing protein
A0A3B6LFT7	zf-Tim10-DDP domain-containing protein
a Protein identification based on Uniprot reference proteomes of Triticum aestivum.
b Only proteins with adjusted p-value <0.01 and fold change 2 (mock versus infected).
