## Supplemental Table 3 for "The apoplastic space of two wheat genotypes provide highly different environment for pathogen colonization: Insights from proteome and microbiome profiling"

### Sheet: Sheet1
Table S3. The common 24 overexpressed during Zymoseptoria tritici IPO323 strain infection in Obelisk and Chinese Spring wheat genotypes.
Protein IDa	InterPro Scan description	Blastp	GO term
A0A3B6RA69b	Beta-fructofuranosidase	Glycosyltransferase	GO:0004553; GO:0004564; GO:0005975; GO:0016787; GO:0016798; GO:0008152; GO:0005773; GO:0016020
A0A3B5ZUD6	Bifunctional inhibitor/plant lipid transfer protein/seed storage helical domain-containing protein	Non-specific lipid transfer protein	GO:0006869
A0A3B6EM77	Bifunctional inhibitor/plant lipid transfer protein/seed storage helical domain-containing protein	Non-specific lipid transfer protein	GO:0005504; GO:0009627
A0A3B6RLW5	Bifunctional inhibitor/plant lipid transfer protein/seed storage helical domain-containing protein	Non-specific lipid transfer protein	GO:0005504; GO:0009627
A0A3B6C6Z8	Bifunctional inhibitor/plant lipid transfer protein/seed storage helical domain-containing protein	Non-specific lipid transfer protein	GO:0005504; GO:0009627
A0A3B6SLE4	Bifunctional inhibitor/plant lipid transfer protein/seed storage helical domain-containing protein	Non-specific lipid transfer protein	GO:0005504; GO:0009627
A0A3B6AZK3	Bifunctional inhibitor/plant lipid transfer protein/seed storage helical domain-containing protein	Non-specific lipid transfer protein	GO:0005504; GO:0009627
V9I0Q4	Bifunctional inhibitor/plant lipid transfer protein/seed storage helical domain-containing protein	Putative lipid transfer DIR protein	GO:0005504; GO:0009627
A0A3B6ENL1	C2 domain-containing protein	Leucine-rich repeat extensin-like protein	GO:0006952
A0A3B6LVQ9	GDSL esterase/lipase	GDSL esterase/lipase	GO:0016788
A0A3B6IQP6	Gnk-2-homologous domain-containing protein	Cyteine-rich repeat secreted protein
A0A3B5ZPU4	Gnk-2-homologous domain-containing protein	Cyteine-rich repeat secreted protein
A0A3B5XT61	Leucine-rich repeat-containing N-terminal plant-type domain	Polygalacturonase inhibitor-like protein	GO:0043248; GO:0005829; GO:0005634
A0A3B5YQ62	Leucine-rich repeat-containing N-terminal plant-type domain	Polygalacturonase inhibitor-like protein	GO:0043248; GO:0005829; GO:0005634
A0A3B6AUA7	Pectin acetylesterase	Pectin acetylesterase	GO:0009505; GO:0071555; GO:0052793; GO:0016787; GO:0016787; GO:0005576; GO:0071555
A0A3B6JQ94	Peptidase A1 domain-containing protein	Aspartyl protease	GO:0005576; GO:0004190; GO:0006508
A0A3B5Y1V2	Peptidase A1 domain-containing protein	Aspartyl GIP2-like protease	GO:0004190; GO:0006508; GO:0004190; GO:0006508
A0A3B6D668	Peroxidase	Peroxidase	GO:0009505; GO:0004601; GO:0020037; GO:0042744; GO:0016491; GO:0005576; GO:0046872; GO:0140825; GO:0006979; GO:0098869
A0A3B6SJM6	Peroxidase	Peroxidase	GO:0020037; GO:0004601; GO:0042744; GO:0006979; GO:0016491; GO:0005576; GO:0046872; GO:0140825; GO:0098869
A0A3B6LYJ0	Phytocyanin domain-containing protein	Chemocyanin-like protein	GO:0009055; GO:0022900
A0A3B6RMJ1	Thiamine thiazole synthase, chloroplastic	Thiamine thiazole synthase	GO:0009228; GO:0016740; GO:0009507; GO:0009536; GO:0046872; GO:0016763; GO:0005506; GO:0052837; GO:0005829; GO:0009570; GO:0044272; GO:1901362; GO:1901566; GO:0018131; GO:0019438
A0A3B5Z3J1	Uncharacterized protein	Non-specific lipid transfer protein	GO:0016887; GO:0005737; GO:0034605; GO:0006869
A0A3B5Y0I3	Uncharacterized protein	Expansin-like protein	GO:0005576; GO:0009653; GO:0019953; GO:0005576; GO:0005576
A0A3B6J080	Uncharacterized protein	Expansin-like protein	GO:0019953; GO:0005576; GO:0005576; GO:0005576; GO:0009653
a Protein identification based on Uniprot reference proteomes of Triticum aestivum.
b Only proteins with adjusted p-value <0.01 and fold change 2 (mock versus infected).
c Protein sequences blasted against the protein database of the NCBI.
