## Supplemental Table 4 for "The apoplastic space of two wheat genotypes provide highly different environment for pathogen colonization: Insights from proteome and microbiome profiling"

### Sheet: Upregulated
Table S4. The most abundant Gene ontology (GO) enrichment terms for the upregulated proteins (mock vs infected) in Obelisk and Chinese Spring wheat genotypes.
Obelisk		Chinese Spring
GO terms - Biological processes
Systemic Acquired Resistance		Systemic Acquired Resistance
Uniprot Accession	Gene name	Uniprot Accession	Gene name
A0A3B6AZK3	Bifunctional inhibitor/plant lipid transfer protein/seed storage helical domain-containing protein (A0A3B6AZK3_WHEAT)	A0A3B6AZK3	Bifunctional inhibitor/plant lipid transfer protein/seed storage helical domain-containing protein (A0A3B6AZK3_WHEAT)
A0A3B6C6Z8	Bifunctional inhibitor/plant lipid transfer protein/seed storage helical domain-containing protein (A0A3B6C6Z8_WHEAT)	A0A3B6C6Z8	Bifunctional inhibitor/plant lipid transfer protein/seed storage helical domain-containing protein (A0A3B6C6Z8_WHEAT)
A0A3B6EM77	Bifunctional inhibitor/plant lipid transfer protein/seed storage helical domain-containing protein (A0A3B6EM77_WHEAT)	A0A3B6EM77	Bifunctional inhibitor/plant lipid transfer protein/seed storage helical domain-containing protein (A0A3B6EM77_WHEAT)
A0A3B6GY64	Bifunctional inhibitor/plant lipid transfer protein/seed storage helical domain-containing protein (A0A3B6GY64_WHEAT)	A0A3B6RLW5	Bifunctional inhibitor/plant lipid transfer protein/seed storage helical domain-containing protein (A0A3B6RLW5_WHEAT)
A0A3B6H3X2	Bifunctional inhibitor/plant lipid transfer protein/seed storage helical domain-containing protein (A0A3B6H3X2_WHEAT)	A0A3B6SLE4	Bifunctional inhibitor/plant lipid transfer protein/seed storage helical domain-containing protein (A0A3B6SLE4_WHEAT)
A0A3B6RLW5	Bifunctional inhibitor/plant lipid transfer protein/seed storage helical domain-containing protein (A0A3B6RLW5_WHEAT)	V9I0Q4	male-cone protein 1-like(LOC123066158)
A0A3B6SLE4	Bifunctional inhibitor/plant lipid transfer protein/seed storage helical domain-containing protein (A0A3B6SLE4_WHEAT)	A0A3B6H3I8	putative lipid-transfer protein DIR1(LOC123075215)
V9I0Q4	male-cone protein 1-like(LOC123066158)
A0A3B6EPE4	putative lipid-transfer protein DIR1(LOC123063038)
cell wall macromolecule catabolic process		Lipid Transport
Uniprot Accession	Gene name	Uniprot Accession	Gene name
A0A3B6U7G0	26 kDa endochitinase 1-like(LOC123055413)	A0A3B6B6T8	Bifunctional inhibitor/plant lipid transfer protein/seed storage helical domain-containing protein (A0A3B6B6T8_WHEAT)
A0A3B6U7G0	26 kDa endochitinase 1-like(LOC123055414)	A0A3B6DNI0	Bifunctional inhibitor/plant lipid transfer protein/seed storage helical domain-containing protein (A0A3B6DNI0_WHEAT)
A0A3B6U7G0	26 kDa endochitinase 1-like(LOC123055415)	A0A3B6CDI0	Non-specific lipid-transfer protein (A0A3B6CDI0_WHEAT)
A0A3B6U7G0	26 kDa endochitinase 1-like(LOC123175793)	A0A3B6HVU8	Non-specific lipid-transfer protein (A0A3B6HVU8_WHEAT)
Q8W428	basic endochitinase A(LOC542779)	A0A3B6IRG5	Non-specific lipid-transfer protein (A0A3B6IRG5_WHEAT)
Q9XEN6	chitinase 5(LOC542839)	A0A3B5Z3J1	non-specific lipid-transfer protein 2-like(LOC123097683)
Q9XEN3	chitinase 5(LOC543492)	W4ZMQ2	non-specific lipid-transfer protein 2-like(LOC123180622)
A0A1D5UH99	chitinase 5-like(LOC123053753)	Q2PCB7	non-specific lipid-transfer protein 2B(LOC606361)
A0A3B6DGP8	chitinase 5-like(LOC123053755)	A0A3B6UA86	non-specific lipid-transfer protein 2P-like(LOC123100789)
A0A3B5XZR8	chitinase 8(LOC542775)	A0A3B5ZUD6	non-specific lipid-transfer protein 2P-like(LOC123181194)
A0A3B5ZUP1	chitinase 8-like(LOC123181557)
A0A3B5ZVX5	chitinase 8-like(LOC123181558)
chitin catabolic process			Defense Response
Uniprot Accession	Gene name	Uniprot Accession	Gene name
A0A3B6U7G0	26 kDa endochitinase 1-like(LOC123055413)	W4ZXA3	defensin Tk-AMP-D2-like(LOC123066530)
A0A3B6U7G0	26 kDa endochitinase 1-like(LOC123055414)	A0A3B5ZMC6	defensin Tm-AMP-D1.2-like(LOC123179824)
A0A3B6U7G0	26 kDa endochitinase 1-like(LOC123055415)	A9UID9	defensin-like protein CAL1(LOC100136976)
A0A3B6U7G0	26 kDa endochitinase 1-like(LOC123175793)	A9UID9	defensin-like protein CAL1(LOC123143452)
Q8W428	basic endochitinase A(LOC542779)	A0A3B5ZQC2	defensin-like protein CAL1(LOC123180118)
Q9XEN6	chitinase 5(LOC542839)	W4ZVB1	defensin-like protein CAL1(LOC123188125)
Q9XEN3	chitinase 5(LOC543492)	A0A3B6ENL1	leucine-rich repeat extensin-like protein 1(LOC123062630)
A0A1D5UH99	chitinase 5-like(LOC123053753)	A0A3B6PTQ4	thaumatin-like protein(LOC123135250)
A0A3B6DGP8	chitinase 5-like(LOC123053755)	A0A3B6TQ55	thaumatin-like protein(LOC123166976)
A0A3B5XZR8	chitinase 8(LOC542775)
A0A3B5ZUP1	chitinase 8-like(LOC123181557)
A0A3B5ZVX5	chitinase 8-like(LOC123181558)
GO terms - Cellular Components
extracellular region		Extracellular Region
Uniprot Accession	Gene name	Uniprot Accession	Gene name
W5ACP2	Bowman-Birk type proteinase inhibitor B5-like(LOC123134063)	A0A3B6RI73	L-ascorbate oxidase-like(LOC123148029)
W5ACP2	Bowman-Birk type proteinase inhibitor B5-like(LOC123182093)	A0A3B6IVJ1	aspartyl protease 25-like(LOC123093433)
A0A3B5Y280	Bowman-Birk type proteinase inhibitor B6-like(LOC123147880)	A0A3B6JQ94	aspartyl protease 25-like(LOC123098710)
A0A3B6ETT6	Pectin acetylesterase (A0A3B6ETT6_WHEAT)	A0A3B6QJ09	expansin-B11-like(LOC123141614)
A0A3B6QGG5	Pectin acetylesterase (A0A3B6QGG5_WHEAT)	A0A3B5Y0I3	expansin-B6-like(LOC123051845)
A0A3B6DAI8	Peroxidase (A0A3B6DAI8_WHEAT)	A0A3B6J080	expansin-B7-like(LOC123093960)
A0A3B6DPL3	Peroxidase (A0A3B6DPL3_WHEAT)	A0A3B6AUA7	pectin acetylesterase 2-like(LOC123187830)
A0A3B6ELP6	acidic endochitinase-like(LOC123062680)	A0A3B6D668	peroxidase 21-like(LOC123048565)
A0A3B6IZ14	aspartic proteinase nepenthesin-1-like(LOC123093674)	A0A3B6C8D5	peroxidase 31-like(LOC123045698)
A0A3B6KC70	aspartic proteinase nepenthesin-1-like(LOC123102406)	A0A3B6DFB4	peroxidase 31-like(LOC123053572)
A0A3B6LH07	aspartic proteinase nepenthesin-1-like(LOC123110579)	A0A3B6IQY1	peroxidase 43-like(LOC123094601)
A0A3B6JQ94	aspartyl protease 25-like(LOC123098710)	A0A3B6SJM6	peroxidase P7-like(LOC123161575)
A0A3B6FYA0	cationic peroxidase SPC4-like(LOC123072701)	A0A3B6CGV5	probable aspartyl protease At4g16563(LOC123047492)
A0A3B5Y0I3	expansin-B6-like(LOC123051845)	A0A3B6LLD7	putative ripening-related protein 2(LOC123116266)
A0A3B6J080	expansin-B7-like(LOC123093960)	Q6R326	ribonuclease 1(LOC543132)
A0A3B6AUA7	pectin acetylesterase 2-like(LOC123187830)
A0A3B6ET38	pectin acetylesterase 5-like(LOC123063721)
A0A080YUW6	pectin acetylesterase 5-like(LOC123067053)
A0A3B6NR02	pectin acetylesterase 8-like(LOC123130829)
A0A3B6LTX0	pectin acetylesterase 9-like(LOC123117052)
A0A3B6CH98	peroxidase 12(LOC100136987)
A0A3B6D668	peroxidase 21-like(LOC123048565)
A0A3B6D9P5	peroxidase 21-like(LOC123048566)
A0A3B6ECR6	peroxidase 25-like(LOC123058065)
A0A3B6UBC7	peroxidase 47-like(LOC123186812)
A0A1D5UK20	peroxidase 51-like(LOC123052925)
A0A3B6B862	peroxidase 66-like(LOC123191172)
A0A3B6NJZ4	peroxidase 70-like(LOC123130113)
A0A3B6QCL1	peroxidase 70-like(LOC123143227)
A0A3B6TWE0	peroxidase A2-like(LOC123169185)
A0A3B5YTN7	peroxidase N-like(LOC123088370)
A0A3B6RLR1	peroxidase P7-like(LOC123151632)
A0A3B6SJM6	peroxidase P7-like(LOC123161575)
B4F6E7	peroxidase(LOC123184735)
A0A3B6D745	peroxidase-like(LOC123051566)
A0A3B6PUK8	putative ripening-related protein 1(LOC123135240)
A0A3B5XXY0	ribonuclease 1-like(LOC123117142)
M4VP35	uncharacterized LOC101669852(LOC101669852)
A0A3B5Z0M5	uncharacterized LOC123134042(LOC123134042)
Q43666	uncharacterized LOC543201(LOC543201)
A7BJ77	xylanase inhibitor protein 1(LOC100125738)
anchored component of plasma membrane		Integral Component Of Membrane
Uniprot Accession	Gene name	Uniprot Accession	Gene name
A0A3B6H5R7	Glucan endo-1,3-beta-D-glucosidase (A0A3B6H5R7_WHEAT)	A0A3B6B6T8	Bifunctional inhibitor/plant lipid transfer protein/seed storage helical domain-containing protein (A0A3B6B6T8_WHEAT)
A0A3B6KB73	X8 domain-containing protein (A0A3B6KB73_WHEAT)	A0A3B6DNI0	Bifunctional inhibitor/plant lipid transfer protein/seed storage helical domain-containing protein (A0A3B6DNI0_WHEAT)
Q1ERG1	endo-beta-1,3-glucanase(TaGlb2b)	A0A3B6C172	Peptidase A1 domain-containing protein (A0A3B6C172_WHEAT)
A0A3B6SJ31	glucan endo-1,3-beta-glucosidase 13-like(LOC123160581)	A0A3B6EJM9	blue copper protein-like(LOC123058665)
A0A3B6A1X7	glucan endo-1,3-beta-glucosidase 13-like(LOC123183280)	A0A3B6RA69	sucrose:sucrose 1-fructosyltransferase(LOC542828)
A0A3B6AVH7	glucan endo-1,3-beta-glucosidase 3-like(LOC123185168)
A0A3B6QB28	glucan endo-1,3-beta-glucosidase 6-like(LOC123143718)
A0A3B6H2C7	glucan endo-1,3-beta-glucosidase GII(LOC123080647)
Q1ERG2	glucan endo-1,3-beta-glucosidase GII(LOC780694)
Q9XEN5	glucan endo-1,3-beta-glucosidase GIII-like(LOC123063418)
D8L9Q1	glucan endo-1,3-beta-glucosidase GIII-like(LOC123072392)
D8L9Q2	glucan endo-1,3-beta-glucosidase GIII-like(LOC123072393)
A0A3B6FXL2	glucan endo-1,3-beta-glucosidase GIII-like(LOC123072410)
A0A3B6H2B2	glucan endo-1,3-beta-glucosidase GIII-like(LOC123080642)
Q9XEN5	glucan endo-1,3-beta-glucosidase, acidic isoform-like(LOC123080634)
A0A3B6RA44	monocopper oxidase-like protein SKU5(LOC123149964)
A0A3B6SLJ1	vegetative cell wall protein gp1(LOC778392)
plant-type cell wall
Uniprot Accession	Gene name
A0A3B6DPL3	Peroxidase (A0A3B6DPL3_WHEAT)
A0A3B5XZI9	alpha-galactosidase-like(LOC123046940)
A0A3B6FYA0	cationic peroxidase SPC4-like(LOC123072701)
A0A3B6CH98	peroxidase 12(LOC100136987)
A0A3B6D668	peroxidase 21-like(LOC123048565)
A0A3B6D9P5	peroxidase 21-like(LOC123048566)
A0A3B6ECR6	peroxidase 25-like(LOC123058065)
A0A3B6UBC7	peroxidase 47-like(LOC123186812)
A0A3B6B862	peroxidase 66-like(LOC123191172)
GO terms - Molecular Functions
fatty acid binding		Fatty Acid Binding
Uniprot Accession	Gene name	Uniprot Accession	Gene name
A0A3B6AZK3	Bifunctional inhibitor/plant lipid transfer protein/seed storage helical domain-containing protein (A0A3B6AZK3_WHEAT)	A0A3B6AZK3	Bifunctional inhibitor/plant lipid transfer protein/seed storage helical domain-containing protein (A0A3B6AZK3_WHEAT)
A0A3B6C6Z8	Bifunctional inhibitor/plant lipid transfer protein/seed storage helical domain-containing protein (A0A3B6C6Z8_WHEAT)	A0A3B6C6Z8	Bifunctional inhibitor/plant lipid transfer protein/seed storage helical domain-containing protein (A0A3B6C6Z8_WHEAT)
A0A3B6EM77	Bifunctional inhibitor/plant lipid transfer protein/seed storage helical domain-containing protein (A0A3B6EM77_WHEAT)	A0A3B6EM77	Bifunctional inhibitor/plant lipid transfer protein/seed storage helical domain-containing protein (A0A3B6EM77_WHEAT)
A0A3B6GY64	Bifunctional inhibitor/plant lipid transfer protein/seed storage helical domain-containing protein (A0A3B6GY64_WHEAT)	A0A3B6RLW5	Bifunctional inhibitor/plant lipid transfer protein/seed storage helical domain-containing protein (A0A3B6RLW5_WHEAT)
A0A3B6H3X2	Bifunctional inhibitor/plant lipid transfer protein/seed storage helical domain-containing protein (A0A3B6H3X2_WHEAT)	A0A3B6SLE4	Bifunctional inhibitor/plant lipid transfer protein/seed storage helical domain-containing protein (A0A3B6SLE4_WHEAT)
A0A3B6RLW5	Bifunctional inhibitor/plant lipid transfer protein/seed storage helical domain-containing protein (A0A3B6RLW5_WHEAT)	V9I0Q4	male-cone protein 1-like(LOC123066158)
A0A3B6SLE4	Bifunctional inhibitor/plant lipid transfer protein/seed storage helical domain-containing protein (A0A3B6SLE4_WHEAT)	A0A3B6H3I8	putative lipid-transfer protein DIR1(LOC123075215)
V9I0Q4	male-cone protein 1-like(LOC123066158)
A0A3B6EPE4	putative lipid-transfer protein DIR1(LOC123063038)
chitinase activity		Aspartic-Type Endopeptidase Activity
Uniprot Accession	Gene name	Uniprot Accession	Gene name
A0A3B6U7G0	26 kDa endochitinase 1-like(LOC123055413)	A0A3B6C172	Peptidase A1 domain-containing protein (A0A3B6C172_WHEAT)
A0A3B6U7G0	26 kDa endochitinase 1-like(LOC123055414)	A0A3B6D847	aspartyl protease AED3-like(LOC123051741)
A0A3B6U7G0	26 kDa endochitinase 1-like(LOC123055415)	A0A3B6ATK6	aspartyl protease AED3-like(LOC123187652)
A0A3B6U7G0	26 kDa endochitinase 1-like(LOC123175793)	A0A3B6EFY2	aspartyl protease family protein 2-like(LOC123061409)
A0A3B6ELP6	acidic endochitinase-like(LOC123062680)	A0A3B5Y1V2	probable aspartic proteinase GIP2(LOC123055111)
Q8W428	basic endochitinase A(LOC542779)	A0A3B6CGV5	probable aspartyl protease At4g16563(LOC123047492)
Q9XEN6	chitinase 5(LOC542839)	A0A077RVL4	protein ASPARTIC PROTEASE IN GUARD CELL 1-like(LOC123068483)
Q9XEN3	chitinase 5(LOC543492)
A0A1D5UH99	chitinase 5-like(LOC123053753)
A0A3B6DGP8	chitinase 5-like(LOC123053755)
A0A3B5XZR8	chitinase 8(LOC542775)
A0A3B5ZUP1	chitinase 8-like(LOC123181557)
A0A3B5ZVX5	chitinase 8-like(LOC123181558)
A7BJ77	xylanase inhibitor protein 1(LOC100125738)
serine-type carboxypeptidase activity			Hydrolase Activity, Acting On Ester Bonds
Uniprot Accession	Gene name	Uniprot Accession	Gene name
A0A3B5ZYI7	Carboxypeptidase (A0A3B5ZYI7_WHEAT)	A0A3B6EB96	GDSL esterase/lipase At1g33811-like(LOC123057864)
A0A3B6FI96	Carboxypeptidase (A0A3B6FI96_WHEAT)	A0A3B6LXX3	GDSL esterase/lipase At3g48460-like(LOC123114283)
A0A3B6FV66	serine carboxypeptidase 1(LOC123072133)	A0A3B6EKI3	GDSL esterase/lipase At5g45670-like(LOC123062006)
A0A3B6H1N8	serine carboxypeptidase 1-like(LOC123080409)	A0A3B5Y4B1	GDSL esterase/lipase At5g45670-like(LOC123063371)
A0A3B5XVN6	serine carboxypeptidase 2-like(LOC100037540)	A0A3B6FIL8	GDSL esterase/lipase At5g45910-like(LOC123069214)
A0A3B5ZPT5	serine carboxypeptidase 2-like(LOC543105)	A0A3B6LVQ9	GDSL esterase/lipase At5g55050-like(LOC123117352)
A0A3B6SEF9	serine carboxypeptidase II-2-like(LOC123156888)
A0A3B6C1L0	serine carboxypeptidase II-3(LOC123043905)
A0A3B6SQB6	serine carboxypeptidase-like 34(LOC123159565)
A0A3B6A3E9	serine carboxypeptidase-like 50(LOC123183266)
A0A3B5XYT3	serine carboxypeptidase-like 51(LOC123047117)
