## Supplemental Table 5 for "The apoplastic space of two wheat genotypes provide highly different environment for pathogen colonization: Insights from proteome and microbiome profiling"

### Sheet: Downregulated
Table S5. The most abundant Gene ontology (GO) enrichment terms for the downregulated proteins (mock vs infected) in Obelisk and Chinese Spring wheat genotypes.
Obelisk		Chinese Spring
GO terms - Biological processes
translation		Translation
Uniprot Accession	Gene name	Uniprot Accession	Gene name
A0A3B5Z4Y2	30S ribosomal protein S14, chloroplastic (A0A3B5Z4Y2_WHEAT)	A0A3B6LVN2	40S ribosomal protein S2-3-like(LOC123113859)
A0A3B6QG71	30S ribosomal protein S21, chloroplastic-like(LOC123144299)	W5FPA7	40S ribosomal protein S9-2(LOC543424)
A0A3B6I0V8	30S ribosomal protein S6 alpha, chloroplastic-like(LOC123087671)	W5FPA7	40S ribosomal protein S9-2-like(LOC123102726)
A0A3B6FN97	30S ribosomal protein S7, chloroplastic-like(LOC123069409)	W5FPA7	40S ribosomal protein S9-2-like(LOC123110947)
W5BFB7	40S ribosomal protein S11-like(LOC123046457)	A0A3B6C534	40S ribosomal protein Sa-2-like(LOC123044207)
W5BFB7	40S ribosomal protein S11-like(LOC123054306)	A0A3B5YUE8	60S ribosomal protein L11 (A0A3B5YUE8_WHEAT)
W5FEZ3	40S ribosomal protein S12-like(LOC123105304)	W5BRK9	60S ribosomal protein L13a-4-like(LOC123052954)
W5FEZ3	40S ribosomal protein S12-like(LOC123113572)	W5BPV2	60S ribosomal protein L18-2-like(LOC123043719)
W5FEZ3	40S ribosomal protein S12-like(LOC123123100)	W5BPV2	60S ribosomal protein L18-2-like(LOC123051577)
W5I035	40S ribosomal protein S13-1(LOC123147547)	A0A3B5Z5M6	60S ribosomal protein L18a-like(LOC123146086)
W5I035	40S ribosomal protein S13-1(LOC123159498)	A1YE34	60S ribosomal protein L3(LOC543049)
W5I035	40S ribosomal protein S13-1(LOC123167182)	W5FVL1	60S ribosomal protein L32-1-like(LOC123104263)
W5I035	40S ribosomal protein S13-1(LOC543174)	W5FVL1	60S ribosomal protein L32-1-like(LOC123112526)
A0A0C4BIW4	40S ribosomal protein S14(LOC123045410)	W5FVL1	60S ribosomal protein L32-1-like(LOC123122029)
A0A0C4BIW4	40S ribosomal protein S14(LOC123053242)	W5HLM1	60S ribosomal protein L34-like(LOC123157216)
A0A0C4BIW4	40S ribosomal protein S14(LOC123053243)	W5HLM1	60S ribosomal protein L34-like(LOC123165465)
A0A0C4BIW4	40S ribosomal protein S14(LOC123053245)
A0A0C4BIW4	40S ribosomal protein S14(LOC123189158)
A0A0C4BK54	40S ribosomal protein S14-3(LOC123132390)
A0A0C4BK54	40S ribosomal protein S14-3(LOC123136441)
A0A0C4BK54	40S ribosomal protein S14-3(LOC123143951)
W5ASA4	40S ribosomal protein S15(LOC123044867)
W5ASA4	40S ribosomal protein S15(LOC123052789)
W5ASA4	40S ribosomal protein S15(LOC123188641)
A0A1D6S1Y9	40S ribosomal protein S15-like(LOC123105436)
A0A1D6S1Y9	40S ribosomal protein S15-like(LOC123123231)
W5DS33	40S ribosomal protein S16-like(LOC123086417)
W5DS33	40S ribosomal protein S16-like(LOC123091639)
W5DS33	40S ribosomal protein S16-like(LOC123091641)
W5DS33	40S ribosomal protein S16-like(LOC123096533)
W5DS33	40S ribosomal protein S16-like(LOC123096534)
W5FFT4	40S ribosomal protein S16-like(LOC123103126)
W5FFT4	40S ribosomal protein S16-like(LOC123111319)
W5FFT4	40S ribosomal protein S16-like(LOC123120414)
A0A3B5XY60	40S ribosomal protein S17-4-like(LOC123046228)
A0A3B6MY06	40S ribosomal protein S18-like(LOC123123169)
W5FWF5	40S ribosomal protein S19(LOC123103374)
W5FWF5	40S ribosomal protein S19(LOC123111567)
W5FWF5	40S ribosomal protein S19(LOC123120898)
U5HTD8	40S ribosomal protein S20(LOC123088168)
U5HTD8	40S ribosomal protein S20(LOC123170464)
U5HTD8	40S ribosomal protein S20(LOC123190591)
A0A3B6MKF1	40S ribosomal protein S20-like(LOC123102117)
A0A3B6MKF1	40S ribosomal protein S20-like(LOC123110255)
A0A3B6MKF1	40S ribosomal protein S20-like(LOC123119299)
W5FV77	40S ribosomal protein S23(LOC123059459)
W5FV77	40S ribosomal protein S23(LOC123062506)
W5FV77	40S ribosomal protein S23(LOC123071316)
W5FV77	40S ribosomal protein S23(LOC123079656)
W5FV77	40S ribosomal protein S23(LOC123105643)
W5FV77	40S ribosomal protein S23(LOC123117457)
W5FV77	40S ribosomal protein S23(LOC123123461)
W5FV77	40S ribosomal protein S23(LOC123182298)
A0A3B6KQB8	40S ribosomal protein S26-like(LOC123105612)
A0A3B6S9M7	40S ribosomal protein S30(LOC123128860)
A0A3B6S9M7	40S ribosomal protein S30(LOC123139361)
A0A3B6S9M7	40S ribosomal protein S30(LOC123146006)
A0A3B6S9M7	40S ribosomal protein S30(LOC123151974)
A0A3B6S9M7	40S ribosomal protein S30(LOC123160525)
A0A3B6S9M7	40S ribosomal protein S30(LOC123168458)
A0A3B6IU74	40S ribosomal protein S3a(LOC542931)
W5C8N6	40S ribosomal protein S6(LOC123043386)
W5C8N6	40S ribosomal protein S6(LOC123043389)
W5C8N6	40S ribosomal protein S6(LOC123051259)
W5C8N6	40S ribosomal protein S6(LOC123187216)
W5C8N6	40S ribosomal protein S6(LOC123187217)
A0A2X0SLI3	40S ribosomal protein S6-2-like(LOC123044162)
A0A2X0SLI3	40S ribosomal protein S6-2-like(LOC123052042)
A0A2X0SLI3	40S ribosomal protein S6-2-like(LOC123187911)
A0A3B5ZVF3	50S ribosomal protein L1, chloroplastic-like(LOC123181866)
A0A3B6KU60	50S ribosomal protein L11, chloroplastic-like(LOC123105946)
A0A3B6GUD0	50S ribosomal protein L12-2, chloroplastic(LOC123078726)
A0A3B6N011	50S ribosomal protein L18, chloroplastic-like(LOC123123574)
A0A3B6ESX0	50S ribosomal protein L27, chloroplastic-like(LOC123063146)
A0A3B5YQM4	50S ribosomal protein L28, chloroplastic-like(LOC123102343)
A0A3B5ZNR7	50S ribosomal protein L28, chloroplastic-like(LOC123179746)
A0A3B6LLW3	50S ribosomal protein L32, chloroplastic (A0A3B6LLW3_WHEAT)
A0A3B6SJA8	50S ribosomal protein L33, chloroplastic (A0A3B6SJA8_WHEAT)
A0A3B6IX07	50S ribosomal protein L5, chloroplastic-like(LOC123093756)
A0A3B6INW1	50S ribosomal protein L6, chloroplastic-like(LOC123092021)
W5EAP3	60S ribosomal protein L10a(LOC123090526)
W5EAP3	60S ribosomal protein L10a(LOC123095587)
W5ASF3	60S ribosomal protein L12-3-like(LOC123046594)
W5ASF3	60S ribosomal protein L12-3-like(LOC123054463)
W5ASF3	60S ribosomal protein L12-3-like(LOC123190327)
W5GTW2	60S ribosomal protein L14-1-like(LOC123127734)
W5GTW2	60S ribosomal protein L14-1-like(LOC123144859)
W5D7B8	60S ribosomal protein L18a(LOC123061720)
W5D7B8	60S ribosomal protein L18a(LOC123070306)
W5D7B8	60S ribosomal protein L18a(LOC123078757)
A0A1D5U807	60S ribosomal protein L19-1-like(LOC123043582)
A0A3B6DA12	60S ribosomal protein L19-1-like(LOC123051453)
A0A1D5TPB6	60S ribosomal protein L19-1-like(LOC123051572)
A0A1D5U807	60S ribosomal protein L19-1-like(LOC123187394)
A0A1D5TPB6	60S ribosomal protein L19-1-like(LOC123187503)
A0A3B5XXR5	60S ribosomal protein L21-1-like(LOC123044938)
F4YWL9	60S ribosomal protein L21-2(LOC100682485)
Q5I7K4	60S ribosomal protein L23(LOC123045041)
Q5I7K4	60S ribosomal protein L23(LOC123120333)
Q5I7K4	60S ribosomal protein L23(LOC123139698)
Q5I7K4	60S ribosomal protein L23(LOC123146113)
Q5I7K4	60S ribosomal protein L23(LOC123180988)
Q5I7K4	60S ribosomal protein L23(LOC542934)
W5E6W1	60S ribosomal protein L23-like(LOC123093708)
W5E6W1	60S ribosomal protein L23-like(LOC123098957)
W5E6W1	60S ribosomal protein L23-like(LOC123105893)
A0A3B6AUW8	60S ribosomal protein L27a-3-like(LOC123187969)
A0A3B6EL93	60S ribosomal protein L28-1-like(LOC123061763)
W5DEJ5	60S ribosomal protein L28-1-like(LOC123070417)
W5DEJ5	60S ribosomal protein L28-1-like(LOC123078860)
A0A3B6RER4	60S ribosomal protein L32-1 (A0A3B6RER4_WHEAT)
W5C1E9	60S ribosomal protein L35-2(LOC123053102)
A0A3B6C6A1	60S ribosomal protein L35-2-like(LOC123045266)
A0A0C4BKI1	60S ribosomal protein L35a-1-like(LOC123148862)
A0A0C4BKI1	60S ribosomal protein L35a-1-like(LOC123156783)
A0A0C4BKI1	60S ribosomal protein L35a-1-like(LOC123165709)
A0A3B6C6X2	60S ribosomal protein L36a-like(LOC123044656)
A0A0C4BK42	60S ribosomal protein L37-2(LOC123128954)
A0A0C4BK42	60S ribosomal protein L37-2(LOC123139703)
A0A0C4BK42	60S ribosomal protein L37-2(LOC123146116)
A0A3B6B204	Ribosomal protein L23/L25 N-terminal domain-containing protein (A0A3B6B204_WHEAT)
A0A3B6ISG0	S5 DRBM domain-containing protein (A0A3B6ISG0_WHEAT)
A0A3B6DFQ8	Tr-type G domain-containing protein (A0A3B6DFQ8_WHEAT)
A0A3B6HQ09	cyanelle 30S ribosomal protein S10-like(LOC123084952)
A0A3B6GTQ4	peptide deformylase 1B, chloroplastic-like(LOC123078636)
P11534	ribosomal protein L2(rpl2)
P11534	ribosomal protein L2(rpl2)
P24066	ribosomal protein S12(rps12)
P60577	ribosomal protein S19(rps19)
P60577	ribosomal protein S19(rps19)
A0A3B6AVV2	ribosome-recycling factor, chloroplastic-like(LOC123188195)
W5A9E1	ubiquitin-40S ribosomal protein S27a(LOC123038864)
W5A9E1	ubiquitin-40S ribosomal protein S27a(LOC123114060)
W5A9E1	ubiquitin-40S ribosomal protein S27a(LOC123180607)
maturation of SSU-rRNA from tricistronic rRNA transcript (SSU-rRNA, 5.8S rRNA, LSU-rRNA)		Positive Regulation Of Translational Fidelity
Uniprot Accession	Gene name	Uniprot Accession	Gene name
A0A0C4BIW4	40S ribosomal protein S14(LOC123045410)	W5FPA7	40S ribosomal protein S9-2(LOC543424)
A0A0C4BIW4	40S ribosomal protein S14(LOC123053242)	W5FPA7	40S ribosomal protein S9-2-like(LOC123102726)
A0A0C4BIW4	40S ribosomal protein S14(LOC123053243)	W5FPA7	40S ribosomal protein S9-2-like(LOC123110947)
A0A0C4BIW4	40S ribosomal protein S14(LOC123053245)
A0A0C4BIW4	40S ribosomal protein S14(LOC123189158)
A0A0C4BK54	40S ribosomal protein S14-3(LOC123132390)
A0A0C4BK54	40S ribosomal protein S14-3(LOC123136441)
A0A0C4BK54	40S ribosomal protein S14-3(LOC123143951)
W5DS33	40S ribosomal protein S16-like(LOC123086417)
W5DS33	40S ribosomal protein S16-like(LOC123091639)
W5DS33	40S ribosomal protein S16-like(LOC123091641)
W5DS33	40S ribosomal protein S16-like(LOC123096533)
W5DS33	40S ribosomal protein S16-like(LOC123096534)
W5FFT4	40S ribosomal protein S16-like(LOC123103126)
W5FFT4	40S ribosomal protein S16-like(LOC123111319)
W5FFT4	40S ribosomal protein S16-like(LOC123120414)
photosynthesis		Cytoplasmic Translation
Uniprot Accession	Gene name	Uniprot Accession	Gene name
A0A3B6GX30	PsbP C-terminal domain-containing protein (A0A3B6GX30_WHEAT)	W5FEX7	60S ribosomal protein L15-2(LOC123044931)
A0A3B6RNJ8	PsbP C-terminal domain-containing protein (A0A3B6RNJ8_WHEAT)	W5FEX7	60S ribosomal protein L15-2(LOC123103245)
A0A3B6MZR3	Uncharacterized protein (A0A3B6MZR3_WHEAT)	W5FEX7	60S ribosomal protein L15-2(LOC123111433)
A0A3B6KNV5	ferredoxin--NADP reductase, root isozyme, chloroplastic(LOC123105301)	W5FEX7	60S ribosomal protein L15-2(LOC123120555)
A0A2X0TVI7	oxygen-evolving enhancer protein 2, chloroplastic-like(LOC123052884)	W5FEX7	60S ribosomal protein L15-2(LOC542901)
A0A3B6KRY2	photosystem I reaction center subunit II, chloroplastic(LOC123105535)
A0A3B6KQS0	photosystem I reaction center subunit IV, chloroplastic(LOC123105692)
W5C572	photosystem I reaction center subunit N, chloroplastic(LOC123051617)
W5C572	photosystem I reaction center subunit N, chloroplastic(LOC123187550)
W4ZSM1	photosystem I reaction center subunit VI, chloroplastic-like(LOC123067985)
W4ZSM1	photosystem I reaction center subunit VI, chloroplastic-like(LOC123183068)
P69415	photosystem I subunit VII(psaC)
A0A3B6PUD8	photosystem II 10 kDa polypeptide, chloroplastic-like(LOC123139414)
A0A3B6QMM8	photosystem II 10 kDa polypeptide, chloroplastic-like(LOC123146030)
A0A3B6KDY6	psbP domain-containing protein 1, chloroplastic-like(LOC123102561)
A0A3B6LI04	psbP domain-containing protein 1, chloroplastic-like(LOC123110752)
A0A3B6B0Q6	psbP domain-containing protein 4, chloroplastic-like(LOC123189673)
A0A3B6JC73	psbP-like protein 1, chloroplastic(LOC123095571)
A0A3B6SD34	thylakoid lumenal 19 kDa protein, chloroplastic-like(LOC123161294)
A0A3B6U0E1	uncharacterized LOC123119920(LOC123119920)
GO terms - Cellular Components
Cytosolic Small Ribosomal Subunit		Cytosolic Large Ribosomal Subunit
Uniprot Accession	Gene name	Uniprot Accession	Gene name
W5BFB7	40S ribosomal protein S11-like(LOC123046457)	A0A3B5YUE8	60S ribosomal protein L11 (A0A3B5YUE8_WHEAT)
W5BFB7	40S ribosomal protein S11-like(LOC123054306)	W5BRK9	60S ribosomal protein L13a-4-like(LOC123052954)
W5FEZ3	40S ribosomal protein S12-like(LOC123105304)	W5FEX7	60S ribosomal protein L15-2(LOC123044931)
W5FEZ3	40S ribosomal protein S12-like(LOC123113572)	W5FEX7	60S ribosomal protein L15-2(LOC123103245)
W5FEZ3	40S ribosomal protein S12-like(LOC123123100)	W5FEX7	60S ribosomal protein L15-2(LOC123111433)
W5I035	40S ribosomal protein S13-1(LOC123147547)	W5FEX7	60S ribosomal protein L15-2(LOC123120555)
W5I035	40S ribosomal protein S13-1(LOC123159498)	W5FEX7	60S ribosomal protein L15-2(LOC542901)
W5I035	40S ribosomal protein S13-1(LOC123167182)	W5BPV2	60S ribosomal protein L18-2-like(LOC123043719)
W5I035	40S ribosomal protein S13-1(LOC543174)	W5BPV2	60S ribosomal protein L18-2-like(LOC123051577)
A0A0C4BIW4	40S ribosomal protein S14(LOC123045410)	A0A3B5Z5M6	60S ribosomal protein L18a-like(LOC123146086)
A0A0C4BIW4	40S ribosomal protein S14(LOC123053242)	A1YE34	60S ribosomal protein L3(LOC543049)
A0A0C4BIW4	40S ribosomal protein S14(LOC123053243)	W5FVL1	60S ribosomal protein L32-1-like(LOC123104263)
A0A0C4BIW4	40S ribosomal protein S14(LOC123053245)	W5FVL1	60S ribosomal protein L32-1-like(LOC123112526)
A0A0C4BIW4	40S ribosomal protein S14(LOC123189158)	W5FVL1	60S ribosomal protein L32-1-like(LOC123122029)
A0A0C4BK54	40S ribosomal protein S14-3(LOC123132390)	W5HLM1	60S ribosomal protein L34-like(LOC123157216)
A0A0C4BK54	40S ribosomal protein S14-3(LOC123136441)	W5HLM1	60S ribosomal protein L34-like(LOC123165465)
A0A0C4BK54	40S ribosomal protein S14-3(LOC123143951)
W5ASA4	40S ribosomal protein S15(LOC123044867)
W5ASA4	40S ribosomal protein S15(LOC123052789)
W5ASA4	40S ribosomal protein S15(LOC123188641)
A0A1D6S1Y9	40S ribosomal protein S15-like(LOC123105436)
A0A1D6S1Y9	40S ribosomal protein S15-like(LOC123123231)
W5DS33	40S ribosomal protein S16-like(LOC123086417)
W5DS33	40S ribosomal protein S16-like(LOC123091639)
W5DS33	40S ribosomal protein S16-like(LOC123091641)
W5DS33	40S ribosomal protein S16-like(LOC123096533)
W5DS33	40S ribosomal protein S16-like(LOC123096534)
W5FFT4	40S ribosomal protein S16-like(LOC123103126)
W5FFT4	40S ribosomal protein S16-like(LOC123111319)
W5FFT4	40S ribosomal protein S16-like(LOC123120414)
A0A3B6MKF1	40S ribosomal protein S20-like(LOC123102117)
A0A3B6MKF1	40S ribosomal protein S20-like(LOC123110255)
A0A3B6MKF1	40S ribosomal protein S20-like(LOC123119299)
W5FV77	40S ribosomal protein S23(LOC123059459)
W5FV77	40S ribosomal protein S23(LOC123062506)
W5FV77	40S ribosomal protein S23(LOC123071316)
W5FV77	40S ribosomal protein S23(LOC123079656)
W5FV77	40S ribosomal protein S23(LOC123105643)
W5FV77	40S ribosomal protein S23(LOC123117457)
W5FV77	40S ribosomal protein S23(LOC123123461)
W5FV77	40S ribosomal protein S23(LOC123182298)
W5EP45	40S ribosomal protein S25-2(LOC123087402)
W5EP45	40S ribosomal protein S25-2(LOC123090517)
W5EP45	40S ribosomal protein S25-2(LOC123149415)
W5EP45	40S ribosomal protein S25-2(LOC123158982)
W5EP45	40S ribosomal protein S25-2(LOC123166573)
W5EP45	40S ribosomal protein S25-2(LOC123172651)
A0A3B6KQB8	40S ribosomal protein S26-like(LOC123105612)
A0A3B6S9M7	40S ribosomal protein S30(LOC123128860)
A0A3B6S9M7	40S ribosomal protein S30(LOC123139361)
A0A3B6S9M7	40S ribosomal protein S30(LOC123146006)
A0A3B6S9M7	40S ribosomal protein S30(LOC123151974)
A0A3B6S9M7	40S ribosomal protein S30(LOC123160525)
A0A3B6S9M7	40S ribosomal protein S30(LOC123168458)
A0A3B6IU74	40S ribosomal protein S3a(LOC542931)
A0A3B6LYW6	Sigma 54 modulation/S30EA ribosomal protein C-terminal domain-containing protein (A0A3B6LYW6_WHEAT)
Ribosome		Proteasome Core Complex, Alpha-Subunit Complex
Uniprot Accession	Gene name	Uniprot Accession	Gene name
A0A3B6QG71	30S ribosomal protein S21, chloroplastic-like(LOC123144299)	A0A1D6CXT4	proteasome subunit alpha type-4-1(LOC123149921)
A0A3B6TLL5	30S ribosomal protein S31, chloroplastic-like(LOC123168886)	A0A1D6CXT4	proteasome subunit alpha type-4-1(LOC123165661)
A0A3B6I0V8	30S ribosomal protein S6 alpha, chloroplastic-like(LOC123087671)	A0A3B6JJY5	proteasome subunit alpha type-5-like(LOC123097328)
A0A3B6FN97	30S ribosomal protein S7, chloroplastic-like(LOC123069409)
A0A3B5XY60	40S ribosomal protein S17-4-like(LOC123046228)
W5FWF5	40S ribosomal protein S19(LOC123103374)
W5FWF5	40S ribosomal protein S19(LOC123111567)
W5FWF5	40S ribosomal protein S19(LOC123120898)
W5FV77	40S ribosomal protein S23(LOC123059459)
W5FV77	40S ribosomal protein S23(LOC123062506)
W5FV77	40S ribosomal protein S23(LOC123071316)
W5FV77	40S ribosomal protein S23(LOC123079656)
W5FV77	40S ribosomal protein S23(LOC123105643)
W5FV77	40S ribosomal protein S23(LOC123117457)
W5FV77	40S ribosomal protein S23(LOC123123461)
W5FV77	40S ribosomal protein S23(LOC123182298)
W5C8N6	40S ribosomal protein S6(LOC123043386)
W5C8N6	40S ribosomal protein S6(LOC123043389)
W5C8N6	40S ribosomal protein S6(LOC123051259)
W5C8N6	40S ribosomal protein S6(LOC123187216)
W5C8N6	40S ribosomal protein S6(LOC123187217)
A0A2X0SLI3	40S ribosomal protein S6-2-like(LOC123044162)
A0A2X0SLI3	40S ribosomal protein S6-2-like(LOC123052042)
A0A2X0SLI3	40S ribosomal protein S6-2-like(LOC123187911)
A0A3B6GUD0	50S ribosomal protein L12-2, chloroplastic(LOC123078726)
A0A3B6N011	50S ribosomal protein L18, chloroplastic-like(LOC123123574)
A0A3B6ESX0	50S ribosomal protein L27, chloroplastic-like(LOC123063146)
A0A3B6SJA8	50S ribosomal protein L33, chloroplastic (A0A3B6SJA8_WHEAT)
A0A3B6IX07	50S ribosomal protein L5, chloroplastic-like(LOC123093756)
A0A3B6INW1	50S ribosomal protein L6, chloroplastic-like(LOC123092021)
W5ASF3	60S ribosomal protein L12-3-like(LOC123046594)
W5ASF3	60S ribosomal protein L12-3-like(LOC123054463)
W5ASF3	60S ribosomal protein L12-3-like(LOC123190327)
F4YWL9	60S ribosomal protein L21-2(LOC100682485)
W5HXT5	60S ribosomal protein L22-2-like(LOC123158034)
W5HXT5	60S ribosomal protein L22-2-like(LOC123170475)
A0A0C4BKI1	60S ribosomal protein L35a-1-like(LOC123148862)
A0A0C4BKI1	60S ribosomal protein L35a-1-like(LOC123156783)
A0A0C4BKI1	60S ribosomal protein L35a-1-like(LOC123165709)
A0A3B6ASV4	Uncharacterized protein (A0A3B6ASV4_WHEAT)
P11534	ribosomal protein L2(rpl2)
P11534	ribosomal protein L2(rpl2)
P24066	ribosomal protein S12(rps12)
P60577	ribosomal protein S19(rps19)
P60577	ribosomal protein S19(rps19)
W5A9E1	ubiquitin-40S ribosomal protein S27a(LOC123038864)
W5A9E1	ubiquitin-40S ribosomal protein S27a(LOC123114060)
W5A9E1	ubiquitin-40S ribosomal protein S27a(LOC123180607)
Small Ribosomal Subunit
Uniprot Accession	Gene name
A0A3B5Z4Y2	30S ribosomal protein S14, chloroplastic (A0A3B5Z4Y2_WHEAT)
A0A3B6FN97	30S ribosomal protein S7, chloroplastic-like(LOC123069409)
W5DS33	40S ribosomal protein S16-like(LOC123086417)
W5DS33	40S ribosomal protein S16-like(LOC123091639)
W5DS33	40S ribosomal protein S16-like(LOC123091641)
W5DS33	40S ribosomal protein S16-like(LOC123096533)
W5DS33	40S ribosomal protein S16-like(LOC123096534)
W5FFT4	40S ribosomal protein S16-like(LOC123103126)
W5FFT4	40S ribosomal protein S16-like(LOC123111319)
W5FFT4	40S ribosomal protein S16-like(LOC123120414)
A0A3B6MY06	40S ribosomal protein S18-like(LOC123123169)
U5HTD8	40S ribosomal protein S20(LOC123088168)
U5HTD8	40S ribosomal protein S20(LOC123170464)
U5HTD8	40S ribosomal protein S20(LOC123190591)
A0A3B6MKF1	40S ribosomal protein S20-like(LOC123102117)
A0A3B6MKF1	40S ribosomal protein S20-like(LOC123110255)
A0A3B6MKF1	40S ribosomal protein S20-like(LOC123119299)
A0A3B6ISG0	S5 DRBM domain-containing protein (A0A3B6ISG0_WHEAT)
A0A3B6HQ09	cyanelle 30S ribosomal protein S10-like(LOC123084952)
P24066	ribosomal protein S12(rps12)
P60577	ribosomal protein S19(rps19)
P60577	ribosomal protein S19(rps19)
GO terms - Molecular Functions
Structural Constituent Of Ribosome		Structural Constituent Of Ribosome
Uniprot Accession	Gene name	Uniprot Accession	Gene name
A0A3B5Z4Y2	30S ribosomal protein S14, chloroplastic (A0A3B5Z4Y2_WHEAT)	A0A3B6LVN2	40S ribosomal protein S2-3-like(LOC123113859)
A0A3B6QG71	30S ribosomal protein S21, chloroplastic-like(LOC123144299)	W5FPA7	40S ribosomal protein S9-2(LOC543424)
A0A3B6I0V8	30S ribosomal protein S6 alpha, chloroplastic-like(LOC123087671)	W5FPA7	40S ribosomal protein S9-2-like(LOC123102726)
A0A3B6FN97	30S ribosomal protein S7, chloroplastic-like(LOC123069409)	W5FPA7	40S ribosomal protein S9-2-like(LOC123110947)
W5BFB7	40S ribosomal protein S11-like(LOC123046457)	A0A3B6C534	40S ribosomal protein Sa-2-like(LOC123044207)
W5BFB7	40S ribosomal protein S11-like(LOC123054306)	A0A3B5YUE8	60S ribosomal protein L11 (A0A3B5YUE8_WHEAT)
W5FEZ3	40S ribosomal protein S12-like(LOC123105304)	W5BRK9	60S ribosomal protein L13a-4-like(LOC123052954)
W5FEZ3	40S ribosomal protein S12-like(LOC123113572)	W5FEX7	60S ribosomal protein L15-2(LOC123044931)
W5FEZ3	40S ribosomal protein S12-like(LOC123123100)	W5FEX7	60S ribosomal protein L15-2(LOC123103245)
W5I035	40S ribosomal protein S13-1(LOC123147547)	W5FEX7	60S ribosomal protein L15-2(LOC123111433)
W5I035	40S ribosomal protein S13-1(LOC123159498)	W5FEX7	60S ribosomal protein L15-2(LOC123120555)
W5I035	40S ribosomal protein S13-1(LOC123167182)	W5FEX7	60S ribosomal protein L15-2(LOC542901)
W5I035	40S ribosomal protein S13-1(LOC543174)	W5BPV2	60S ribosomal protein L18-2-like(LOC123043719)
A0A0C4BIW4	40S ribosomal protein S14(LOC123045410)	W5BPV2	60S ribosomal protein L18-2-like(LOC123051577)
A0A0C4BIW4	40S ribosomal protein S14(LOC123053242)	A0A3B5Z5M6	60S ribosomal protein L18a-like(LOC123146086)
A0A0C4BIW4	40S ribosomal protein S14(LOC123053243)	A1YE34	60S ribosomal protein L3(LOC543049)
A0A0C4BIW4	40S ribosomal protein S14(LOC123053245)	W5FVL1	60S ribosomal protein L32-1-like(LOC123104263)
A0A0C4BIW4	40S ribosomal protein S14(LOC123189158)	W5FVL1	60S ribosomal protein L32-1-like(LOC123112526)
A0A0C4BK54	40S ribosomal protein S14-3(LOC123132390)	W5FVL1	60S ribosomal protein L32-1-like(LOC123122029)
A0A0C4BK54	40S ribosomal protein S14-3(LOC123136441)	W5HLM1	60S ribosomal protein L34-like(LOC123157216)
A0A0C4BK54	40S ribosomal protein S14-3(LOC123143951)	W5HLM1	60S ribosomal protein L34-like(LOC123165465)
W5ASA4	40S ribosomal protein S15(LOC123044867)
W5ASA4	40S ribosomal protein S15(LOC123052789)
W5ASA4	40S ribosomal protein S15(LOC123188641)
A0A1D6S1Y9	40S ribosomal protein S15-like(LOC123105436)
A0A1D6S1Y9	40S ribosomal protein S15-like(LOC123123231)
W5DS33	40S ribosomal protein S16-like(LOC123086417)
W5DS33	40S ribosomal protein S16-like(LOC123091639)
W5DS33	40S ribosomal protein S16-like(LOC123091641)
W5DS33	40S ribosomal protein S16-like(LOC123096533)
W5DS33	40S ribosomal protein S16-like(LOC123096534)
W5FFT4	40S ribosomal protein S16-like(LOC123103126)
W5FFT4	40S ribosomal protein S16-like(LOC123111319)
W5FFT4	40S ribosomal protein S16-like(LOC123120414)
A0A3B5XY60	40S ribosomal protein S17-4-like(LOC123046228)
A0A3B6MY06	40S ribosomal protein S18-like(LOC123123169)
W5FWF5	40S ribosomal protein S19(LOC123103374)
W5FWF5	40S ribosomal protein S19(LOC123111567)
W5FWF5	40S ribosomal protein S19(LOC123120898)
U5HTD8	40S ribosomal protein S20(LOC123088168)
U5HTD8	40S ribosomal protein S20(LOC123170464)
U5HTD8	40S ribosomal protein S20(LOC123190591)
A0A3B6MKF1	40S ribosomal protein S20-like(LOC123102117)
A0A3B6MKF1	40S ribosomal protein S20-like(LOC123110255)
A0A3B6MKF1	40S ribosomal protein S20-like(LOC123119299)
W5FV77	40S ribosomal protein S23(LOC123059459)
W5FV77	40S ribosomal protein S23(LOC123062506)
W5FV77	40S ribosomal protein S23(LOC123071316)
W5FV77	40S ribosomal protein S23(LOC123079656)
W5FV77	40S ribosomal protein S23(LOC123105643)
W5FV77	40S ribosomal protein S23(LOC123117457)
W5FV77	40S ribosomal protein S23(LOC123123461)
W5FV77	40S ribosomal protein S23(LOC123182298)
W5EP45	40S ribosomal protein S25-2(LOC123087402)
W5EP45	40S ribosomal protein S25-2(LOC123090517)
W5EP45	40S ribosomal protein S25-2(LOC123149415)
W5EP45	40S ribosomal protein S25-2(LOC123158982)
W5EP45	40S ribosomal protein S25-2(LOC123166573)
W5EP45	40S ribosomal protein S25-2(LOC123172651)
A0A3B6KQB8	40S ribosomal protein S26-like(LOC123105612)
A0A3B6S9M7	40S ribosomal protein S30(LOC123128860)
A0A3B6S9M7	40S ribosomal protein S30(LOC123139361)
A0A3B6S9M7	40S ribosomal protein S30(LOC123146006)
A0A3B6S9M7	40S ribosomal protein S30(LOC123151974)
A0A3B6S9M7	40S ribosomal protein S30(LOC123160525)
A0A3B6S9M7	40S ribosomal protein S30(LOC123168458)
A0A3B6IU74	40S ribosomal protein S3a(LOC542931)
W5C8N6	40S ribosomal protein S6(LOC123043386)
W5C8N6	40S ribosomal protein S6(LOC123043389)
W5C8N6	40S ribosomal protein S6(LOC123051259)
W5C8N6	40S ribosomal protein S6(LOC123187216)
W5C8N6	40S ribosomal protein S6(LOC123187217)
A0A2X0SLI3	40S ribosomal protein S6-2-like(LOC123044162)
A0A2X0SLI3	40S ribosomal protein S6-2-like(LOC123052042)
A0A2X0SLI3	40S ribosomal protein S6-2-like(LOC123187911)
A0A3B5ZVF3	50S ribosomal protein L1, chloroplastic-like(LOC123181866)
A0A3B6KU60	50S ribosomal protein L11, chloroplastic-like(LOC123105946)
A0A3B6GUD0	50S ribosomal protein L12-2, chloroplastic(LOC123078726)
A0A3B6N011	50S ribosomal protein L18, chloroplastic-like(LOC123123574)
A0A3B6ESX0	50S ribosomal protein L27, chloroplastic-like(LOC123063146)
A0A3B5YQM4	50S ribosomal protein L28, chloroplastic-like(LOC123102343)
A0A3B5ZNR7	50S ribosomal protein L28, chloroplastic-like(LOC123179746)
A0A3B6LLW3	50S ribosomal protein L32, chloroplastic (A0A3B6LLW3_WHEAT)
A0A3B6SJA8	50S ribosomal protein L33, chloroplastic (A0A3B6SJA8_WHEAT)
A0A3B6IX07	50S ribosomal protein L5, chloroplastic-like(LOC123093756)
A0A3B6INW1	50S ribosomal protein L6, chloroplastic-like(LOC123092021)
W5EAP3	60S ribosomal protein L10a(LOC123090526)
W5EAP3	60S ribosomal protein L10a(LOC123095587)
W5ASF3	60S ribosomal protein L12-3-like(LOC123046594)
W5ASF3	60S ribosomal protein L12-3-like(LOC123054463)
W5ASF3	60S ribosomal protein L12-3-like(LOC123190327)
W5GTW2	60S ribosomal protein L14-1-like(LOC123127734)
W5GTW2	60S ribosomal protein L14-1-like(LOC123144859)
W5D7B8	60S ribosomal protein L18a(LOC123061720)
W5D7B8	60S ribosomal protein L18a(LOC123070306)
W5D7B8	60S ribosomal protein L18a(LOC123078757)
A0A1D5U807	60S ribosomal protein L19-1-like(LOC123043582)
A0A3B6DA12	60S ribosomal protein L19-1-like(LOC123051453)
A0A1D5TPB6	60S ribosomal protein L19-1-like(LOC123051572)
A0A1D5U807	60S ribosomal protein L19-1-like(LOC123187394)
A0A1D5TPB6	60S ribosomal protein L19-1-like(LOC123187503)
A0A3B5XXR5	60S ribosomal protein L21-1-like(LOC123044938)
F4YWL9	60S ribosomal protein L21-2(LOC100682485)
W5HXT5	60S ribosomal protein L22-2-like(LOC123158034)
W5HXT5	60S ribosomal protein L22-2-like(LOC123170475)
Q5I7K4	60S ribosomal protein L23(LOC123045041)
Q5I7K4	60S ribosomal protein L23(LOC123120333)
Q5I7K4	60S ribosomal protein L23(LOC123139698)
Q5I7K4	60S ribosomal protein L23(LOC123146113)
Q5I7K4	60S ribosomal protein L23(LOC123180988)
Q5I7K4	60S ribosomal protein L23(LOC542934)
W5E6W1	60S ribosomal protein L23-like(LOC123093708)
W5E6W1	60S ribosomal protein L23-like(LOC123098957)
W5E6W1	60S ribosomal protein L23-like(LOC123105893)
A0A3B6GQI2	60S ribosomal protein L26-1-like(LOC123077703)
A0A3B6AUW8	60S ribosomal protein L27a-3-like(LOC123187969)
A0A3B6EL93	60S ribosomal protein L28-1-like(LOC123061763)
W5DEJ5	60S ribosomal protein L28-1-like(LOC123070417)
W5DEJ5	60S ribosomal protein L28-1-like(LOC123078860)
W5G990	60S ribosomal protein L31(LOC123128197)
W5G990	60S ribosomal protein L31(LOC123138015)
W5G990	60S ribosomal protein L31(LOC123145304)
W5HFJ0	60S ribosomal protein L31(LOC123151160)
W5HFJ0	60S ribosomal protein L31(LOC123159620)
W5HFJ0	60S ribosomal protein L31(LOC123166385)
A0A3B6RER4	60S ribosomal protein L32-1 (A0A3B6RER4_WHEAT)
W5C1E9	60S ribosomal protein L35-2(LOC123053102)
A0A3B6C6A1	60S ribosomal protein L35-2-like(LOC123045266)
A0A3B6U5E5	60S ribosomal protein L35a-1-like(LOC123128675)
A0A0C4BKI1	60S ribosomal protein L35a-1-like(LOC123148862)
A0A0C4BKI1	60S ribosomal protein L35a-1-like(LOC123156783)
A0A0C4BKI1	60S ribosomal protein L35a-1-like(LOC123165709)
Q5I7L5	60S ribosomal protein L36-3(LOC606332)
A0A3B6C6X2	60S ribosomal protein L36a-like(LOC123044656)
A0A0C4BK42	60S ribosomal protein L37-2(LOC123128954)
A0A0C4BK42	60S ribosomal protein L37-2(LOC123139703)
A0A0C4BK42	60S ribosomal protein L37-2(LOC123146116)
A0A3B6PJV0	60S ribosomal protein L6-like(LOC123137160)
A0A3B6B204	Ribosomal protein L23/L25 N-terminal domain-containing protein (A0A3B6B204_WHEAT)
A0A3B6ISG0	S5 DRBM domain-containing protein (A0A3B6ISG0_WHEAT)
A0A3B6ASV4	Uncharacterized protein (A0A3B6ASV4_WHEAT)
A0A3B6HQ09	cyanelle 30S ribosomal protein S10-like(LOC123084952)
P11534	ribosomal protein L2(rpl2)
P11534	ribosomal protein L2(rpl2)
P24066	ribosomal protein S12(rps12)
P60577	ribosomal protein S19(rps19)
P60577	ribosomal protein S19(rps19)
W5A9E1	ubiquitin-40S ribosomal protein S27a(LOC123038864)
W5A9E1	ubiquitin-40S ribosomal protein S27a(LOC123114060)
W5A9E1	ubiquitin-40S ribosomal protein S27a(LOC123180607)
Rna Binding		Licheninase Activity
Uniprot Accession	Gene name	Uniprot Accession	Gene name
A0A3B6KNQ2	28 kDa ribonucleoprotein, chloroplastic-like(LOC123104863)	Q7DLM1	lichenase-2(LOC123130362)
A0A3B6TEQ7	28 kDa ribonucleoprotein, chloroplastic-like(LOC123163796)	Q7DLM1	lichenase-2-like(LOC123053516)
A0A3B6C4N3	29 kDa ribonucleoprotein A, chloroplastic-like(LOC123044103)	Q7DLM1	lichenase-2-like(LOC123181826)
A0A3B6LKS5	30S ribosomal protein 2, chloroplastic-like(LOC123111608)
W5BFB7	40S ribosomal protein S11-like(LOC123046457)
W5BFB7	40S ribosomal protein S11-like(LOC123054306)
W5ASA4	40S ribosomal protein S15(LOC123044867)
W5ASA4	40S ribosomal protein S15(LOC123052789)
W5ASA4	40S ribosomal protein S15(LOC123188641)
A0A1D6S1Y9	40S ribosomal protein S15-like(LOC123105436)
A0A1D6S1Y9	40S ribosomal protein S15-like(LOC123123231)
W5DS33	40S ribosomal protein S16-like(LOC123086417)
W5DS33	40S ribosomal protein S16-like(LOC123091639)
W5DS33	40S ribosomal protein S16-like(LOC123091641)
W5DS33	40S ribosomal protein S16-like(LOC123096533)
W5DS33	40S ribosomal protein S16-like(LOC123096534)
W5FFT4	40S ribosomal protein S16-like(LOC123103126)
W5FFT4	40S ribosomal protein S16-like(LOC123111319)
W5FFT4	40S ribosomal protein S16-like(LOC123120414)
A0A3B6MY06	40S ribosomal protein S18-like(LOC123123169)
W5EAP3	60S ribosomal protein L10a(LOC123090526)
W5EAP3	60S ribosomal protein L10a(LOC123095587)
W5GTW2	60S ribosomal protein L14-1-like(LOC123127734)
W5GTW2	60S ribosomal protein L14-1-like(LOC123144859)
A0A1D5U807	60S ribosomal protein L19-1-like(LOC123043582)
A0A3B6DA12	60S ribosomal protein L19-1-like(LOC123051453)
A0A1D5TPB6	60S ribosomal protein L19-1-like(LOC123051572)
A0A1D5U807	60S ribosomal protein L19-1-like(LOC123187394)
A0A1D5TPB6	60S ribosomal protein L19-1-like(LOC123187503)
W5HXT5	60S ribosomal protein L22-2-like(LOC123158034)
W5HXT5	60S ribosomal protein L22-2-like(LOC123170475)
A0A3B6GQI2	60S ribosomal protein L26-1-like(LOC123077703)
A0A0C4BK42	60S ribosomal protein L37-2(LOC123128954)
A0A0C4BK42	60S ribosomal protein L37-2(LOC123139703)
A0A0C4BK42	60S ribosomal protein L37-2(LOC123146116)
A0A3B6PJV0	60S ribosomal protein L6-like(LOC123137160)
A0A1D5Z340	60S ribosomal protein L7a-2-like(LOC123104319)
A0A1D5Z340	60S ribosomal protein L7a-2-like(LOC123112590)
A0A1D5Z340	60S ribosomal protein L7a-2-like(LOC123122084)
A0A3B6C5H1	RNA-binding protein CP33, chloroplastic-like(LOC123045017)
A0A3B6GS23	RNA-binding protein P-like(LOC123078113)
A0A3B6B530	RRM domain-containing protein (A0A3B6B530_WHEAT)
A0A3B6LKK1	THO complex subunit 4A-like(LOC123111452)
A0A3B6ASV4	Uncharacterized protein (A0A3B6ASV4_WHEAT)
A0A3B6IWE7	YTH domain-containing protein ECT4-like(LOC123093206)
A0A3B6HQ09	cyanelle 30S ribosomal protein S10-like(LOC123084952)
A0A3B6QER9	glycine-rich RNA-binding protein-like(LOC123141513)
A0A3B6JKP0	partner of Y14 and mago-like(LOC123097989)
A0A3B6C7E6	probable polyribonucleotide nucleotidyltransferase 1, chloroplastic(LOC123044832)
A0A1D6D8Q1	probable polyribonucleotide nucleotidyltransferase 1, chloroplastic(LOC123052790)
W5A520	protein translation factor SUI1 homolog(LOC123061213)
W5A520	protein translation factor SUI1 homolog(LOC123138361)
W5A520	protein translation factor SUI1 homolog(LOC123182496)
A0A3B6NPU7	ribonuclease J-like(LOC123127439)
P11534	ribosomal protein L2(rpl2)
P11534	ribosomal protein L2(rpl2)
P60577	ribosomal protein S19(rps19)
P60577	ribosomal protein S19(rps19)
A0A3B6SJ08	uncharacterized protein At2g34160-like(LOC123159626)
Small Ribosomal Subunit Rrna Binding		Rna Binding
Uniprot Accession	Gene name	Uniprot Accession	Gene name
A0A3B6I0V8	30S ribosomal protein S6 alpha, chloroplastic-like(LOC123087671)	A0A3B5YUE8	60S ribosomal protein L11 (A0A3B5YUE8_WHEAT)
W5I035	40S ribosomal protein S13-1(LOC123147547)	W5FEX7	60S ribosomal protein L15-2(LOC123044931)
W5I035	40S ribosomal protein S13-1(LOC123159498)	W5FEX7	60S ribosomal protein L15-2(LOC123103245)
W5I035	40S ribosomal protein S13-1(LOC123167182)	W5FEX7	60S ribosomal protein L15-2(LOC123111433)
W5I035	40S ribosomal protein S13-1(LOC543174)	W5FEX7	60S ribosomal protein L15-2(LOC123120555)
A0A0C4BIW4	40S ribosomal protein S14(LOC123045410)	W5FEX7	60S ribosomal protein L15-2(LOC542901)
A0A0C4BIW4	40S ribosomal protein S14(LOC123053242)	W5BPV2	60S ribosomal protein L18-2-like(LOC123043719)
A0A0C4BIW4	40S ribosomal protein S14(LOC123053243)	W5BPV2	60S ribosomal protein L18-2-like(LOC123051577)
A0A0C4BIW4	40S ribosomal protein S14(LOC123053245)	A1YE34	60S ribosomal protein L3(LOC543049)
A0A0C4BIW4	40S ribosomal protein S14(LOC123189158)
A0A0C4BK54	40S ribosomal protein S14-3(LOC123132390)
A0A0C4BK54	40S ribosomal protein S14-3(LOC123136441)
A0A0C4BK54	40S ribosomal protein S14-3(LOC123143951)
