## Supplemental Table 6 for "The apoplastic space of two wheat genotypes provide highly different environment for pathogen colonization: Insights from proteome and microbiome profiling"

### Sheet: Sheet1
Table S6. Proteomic analysis identified two up-regulated proteins and one down-regulated protein from Zymoseptoria tritici during plant-pathogen interaction.
Upregulated protein (mock vs infected)
Uniprot Accession	JGI gene ID	Gene ID	Wheat Genotype	Treatment	Protein description	GO term	Biological process	Gene Annotation
F9X025	Mycgr3T66122	1_00976	Obelisk	IPO323 infection	Cryptochrome/photolyase	GO:0006281	DNA repair	similar to dna photolyase
F9X025	Mycgr3T66122	1_00976	Chinese Spring	IPO323 infection	Cryptochrome/photolyase	GO:0006281	DNA repair
F9XNY8	Mycgr3T101785	12_00295	Obelisk	IPO323 infection	Chorismate synthase	GO:0009073	amino acid biosynthetic process	similar to chorismate synthase
Downregulated protein (mock vs infected)
Uniprot Accession	JGI gene ID	Gene ID	Wheat Genotype	Treatment	Protein description	GO term	Biological process	Gene Annotation
F9XMU4	Mycgr3T111224	11_00165	Obelisk	Mock	Glycoside hydrolase	GO:0005975	carbohydrate metabolic process	similar to glycoside hydrolase family 5 protein
