## Supplemental Table 7 for "The apoplastic space of two wheat genotypes provide highly different environment for pathogen colonization: Insights from proteome and microbiome profiling"

### Sheet: Sheet1
Table S7. 188 microbes represent the wheat-enriched endophytic community-based culture collection used in this study.
Wheat Genotype	Treatment	Internal ID	Phylum	Class	Family	Speciesa
Obelisk	Mock	AF0001	Proteobacteria	Gammaproteobacteria	Yersiniaceae	Rahnella aquatilis
Obelisk	Mock	AF0002	Proteobacteria	Gammaproteobacteria	Enterobacteriaceae	Enterobacter sp
Obelisk	Mock	AF0003	Proteobacteria	Gammaproteobacteria	Yersiniaceae	Rahnella aquatilis
Obelisk	Mock	AF0004	Actinobacteria	Actinomycetia	Microbacteriaceae	Curtobacterium oceanosedimentum
Obelisk	Mock	AF0005	Actinobacteria	Actinomycetia	Microbacteriaceae	Curtobacterium flaccumfaciens
Obelisk	Mock	AF0006	Proteobacteria	Gammaproteobacteria	Pseudomonadaceae	Pseudomonas kilonensis
Obelisk	Mock	AF0007	Proteobacteria	Gammaproteobacteria	Pseudomonadaceae	Pseudomonas anguilliseptica
Obelisk	Mock	AF0008	Proteobacteria	Gammaproteobacteria	Pseudomonadaceae	Pseudomonas anguilliseptica
Obelisk	Mock	AF0009	Actinobacteria	Actinomycetia	Microbacteriaceae	Curtobacterium flaccumfaciens
Obelisk	Mock	AF0010	Proteobacteria	Alphaproteobacteria	Sphingomonadaceae	Sphingomonas koreensis
Obelisk	Mock	AF0011	Proteobacteria	Gammaproteobacteria	Pseudomonadaceae	Pseudomonas anguilliseptica
Obelisk	Mock	AF0012	Bacterioidetes	Bacteroidia	Spirosomaceae	Beliella marina
Obelisk	Mock	AF0013	Proteobacteria	Gammaproteobacteria	Pseudomonadaceae	Pseudomonas anguilliseptica
Obelisk	Mock	AF0014	Proteobacteria	Gammaproteobacteria	Comamonadaceae	Acidovorax facilis
Obelisk	Mock	AF0015	Proteobacteria	Gammaproteobacteria	Yersiniaceae	Rahnella aquatilis
Obelisk	Mock	AF0016	Actinobacteria	Actinomycetia	Microbacteriaceae	Leifsonia shinshuensis
Obelisk	Mock	AF0017	Actinobacteria	Actinomycetia	Microbacteriaceae	Curtobacterium oceanosedimentum
Obelisk	Mock	AF0018	Actinobacteria	Actinomycetia	Microbacteriaceae	Curtobacterium oceanosedimentum
Obelisk	Mock	AF0020	Proteobacteria	Alphaproteobacteria	Sphingomonadaceae	Sphingomonas sp
Obelisk	Mock	AF0021	Proteobacteria	Gammaproteobacteria	Pseudomonadaceae	Pseudomonas anguilliseptica
Obelisk	Mock	AF0022	Proteobacteria	Gammaproteobacteria	Pseudomonadaceae	Pseudomonas anguilliseptica
Obelisk	Mock	AF0023	Proteobacteria	Gammaproteobacteria	Comamonadaceae	Acidovorax facilis
Obelisk	Mock	AF0024	Proteobacteria	Gammaproteobacteria	Comamonadaceae	Acidovorax sp
Obelisk	Mock	AF0025	Proteobacteria	Gammaproteobacteria	Pseudomonadaceae	Pseudomonas anguilliseptica
Obelisk	Mock	AF0026	Actinobacteria	Actinomycetia	Microbacteriaceae	Curtobacterium flaccumfaciens
Obelisk	Mock	AF0027	Bacterioidetes	Bacteroidia	Flavobacteriaceae	Flavobacterium hydatis
Obelisk	Mock	AF0028	Proteobacteria	Gammaproteobacteria	Pseudomonadaceae	Pseudomonas anguilliseptica
Obelisk	Mock	AF0029	Proteobacteria	Gammaproteobacteria	Pseudomonadaceae	Pseudomonas brassicacearum
Obelisk	Mock	AF0030	Proteobacteria	Gammaproteobacteria	Yersiniaceae	Rahnella aquatilis
Obelisk	Mock	AF0031	Actinobacteria	Actinomycetia	Microbacteriaceae	Curtobacterium oceanosedimentum
Obelisk	Mock	AF0032	Proteobacteria	Alphaproteobacteria	Sphingomonadaceae	Sphingomonas sp
Obelisk	Mock	AF0033	Proteobacteria	Gammaproteobacteria	Comamonadaceae	Acidovorax facilis
Obelisk	Mock	AF0034	Proteobacteria	Gammaproteobacteria	Pseudomonadaceae	Pseudomonas anguilliseptica
Obelisk	Mock	AF0035	Actinobacteria	Actinomycetia	Microbacteriaceae	Curtobacterium flaccumfaciens
Obelisk	Mock	AF0036	Proteobacteria	Gammaproteobacteria	Pseudomonadaceae	Pseudomonas anguilliseptica
Obelisk	Mock	AF0037	Proteobacteria	Gammaproteobacteria	Pseudomonadaceae	Pseudomonas anguilliseptica
Obelisk	Mock	AF0038	Proteobacteria	Gammaproteobacteria	Pseudomonadaceae	Pseudomonas anguilliseptica
Obelisk	IPO323	AF0039	Actinobacteria	Actinomycetia	Microbacteriaceae	Curtobacterium flaccumfaciens
Obelisk	IPO323	AF0040	Ascomycota	Dothideomycetidae	Mycosphyerellaceae	Zymoseptoria tritici
Obelisk	IPO323	AF0041	Actinobacteria	Actinomycetia	Microbacteriaceae	Curtobacterium flaccumfaciens
Obelisk	IPO323	AF0042	Ascomycota	Dothideomycetidae	Mycosphyerellaceae	Zymoseptoria tritici
Obelisk	IPO323	AF0043	Ascomycota	Dothideomycetidae	Mycosphyerellaceae	Zymoseptoria tritici
Obelisk	IPO323	AF0044	Ascomycota	Dothideomycetidae	Mycosphyerellaceae	Zymoseptoria tritici
Obelisk	IPO323	AF0045	Actinobacteria	Actinomycetia	Microbacteriaceae	Curtobacterium flaccumfaciens
Obelisk	IPO323	AF0046	Ascomycota	Dothideomycetidae	Mycosphyerellaceae	Zymoseptoria tritici
Obelisk	IPO323	AF0047	Actinobacteria	Actinomycetia	Microbacteriaceae	Frigoribacterium faeni
Obelisk	IPO323	AF0048	Proteobacteria	Alphaproteobacteria	Sphingomonadaceae	Sphingobium bisphenolicum
Obelisk	IPO323	AF0049	Actinobacteria	Actinomycetia	Microbacteriaceae	Frigoribacterium endophyticum
Obelisk	IPO323	AF0050	Actinobacteria	Actinomycetia	Microbacteriaceae	Frigoribacterium faeni
Obelisk	IPO323	AF0051	Basidiomycota	Cystobasidiomycetes	Cystobasidiaceae	Cystobasidium sp
Obelisk	IPO323	AF0052	Basidiomycota	Tremellomycetes	Trichosporonaceae	Apiotrichum gracile
Obelisk	IPO323	AF0053	Actinobacteria	Actinomycetia	Microbacteriaceae	Curtobacterium flaccumfaciens
Obelisk	IPO323	AF0054	Ascomycota	Dothideomycetidae	Mycosphyerellaceae	Zymoseptoria tritici
Obelisk	IPO323	AF0055	Actinobacteria	Actinomycetia	Microbacteriaceae	Frigoribacterium faeni
Obelisk	IPO323	AF0056	Ascomycota	Dothideomycetidae	Mycosphyerellaceae	Zymoseptoria tritici
Obelisk	IPO323	AF0057	Actinobacteria	Actinomycetia	Microbacteriaceae	Plantibacter flavus
Obelisk	IPO323	AF0058	Actinobacteria	Actinomycetia	Microbacteriaceae	Curtobacterium flaccumfaciens
Obelisk	IPO323	AF0059	Actinobacteria	Actinomycetia	Microbacteriaceae	Microbacterium proteolyticum
Obelisk	IPO323	AF0060	Actinobacteria	Actinomycetia	Kineosporiaceae	Kineococcus sp
Obelisk	IPO323	AF0061	Actinobacteria	Actinomycetia	Microbacteriaceae	Microbacterium phyllosphaerae
Obelisk	IPO323	AF0062	Actinobacteria	Actinomycetia	Microbacteriaceae	Curtobacterium flaccumfaciens
Obelisk	IPO323	AF0063	Actinobacteria	Actinomycetia	Microbacteriaceae	Frigoribacterium sp
Obelisk	IPO323	AF0064	Proteobacteria	Alphaproteobacteria	Rhizobiaceae	Rhizobium sp
Obelisk	IPO323	AF0065	Basidiomycota	Tremellomycetes	Bulleribasidiaceae	Vishniacozyma sp
Obelisk	IPO323	AF0066	Actinobacteria	Actinomycetia	Microbacteriaceae	Curtobacterium oceanosedimentum
Obelisk	IPO323	AF0069	Actinobacteria	Actinomycetia	Microbacteriaceae	Frigoribacterium faeni
Obelisk	IPO323	AF0070	Actinobacteria	Actinomycetia	Microbacteriaceae	Curtobacterium flaccumfaciens
Obelisk	IPO323	AF0071	Actinobacteria	Actinomycetia	Microbacteriaceae	Curtobacterium flaccumfaciens
Obelisk	IPO323	AF0072	Proteobacteria	Alphaproteobacteria	Caulobacteraceae	Brevundimonas sp
Obelisk	IPO323	AF0073	Actinobacteria	Actinomycetia	Microbacteriaceae	Frigoribacterium faeni
Obelisk	IPO323	AF0074	Actinobacteria	Actinomycetia	Microbacteriaceae	Curtobacterium flaccumfaciens
Obelisk	IPO323	AF0075	Actinobacteria	Actinomycetia	Microbacteriaceae	Curtobacterium flaccumfaciens
Obelisk	IPO323	AF0076	Proteobacteria	Gammaproteobacteria	Pseudomonadaceae	Pseudomonas fluorescens
Obelisk	IPO323	AF0077	Actinobacteria	Actinomycetia	Microbacteriaceae	Microbacterium sp
Obelisk	IPO323	AF0078	Basidiomycota	Tremellomycetes	Trichosporonaceae	Apiotrichum gracile
Obelisk	IPO323	AF0079	Actinobacteria	Actinomycetia	Microbacteriaceae	Curtobacterium flaccumfaciens
Obelisk	IPO323	AF0080	Ascomycota	Dothideomycetidae	Mycosphyerellaceae	Zymoseptoria tritici
Obelisk	IPO323	AF0081	Actinobacteria	Actinomycetia	Microbacteriaceae	Curtobacterium flaccumfaciens
Obelisk	IPO323	AF0082	Proteobacteria	Alphaproteobacteria	Sphingomonadaceae	Sphingomonas sp
Obelisk	IPO323	AF0083	Actinobacteria	Actinomycetia	Microbacteriaceae	Curtobacterium flaccumfaciens
Chinese Spring	Mock	AF0084	Proteobacteria	Gammaproteobacteria	Pseudomonadaceae	Pseudomonas anguilliseptica
Chinese Spring	Mock	AF0085	Proteobacteria	Gammaproteobacteria	Chromatiaceae	Rheinheimera riviphila
Chinese Spring	Mock	AF0086	Proteobacteria	Gammaproteobacteria	Pseudomonadaceae	Pseudomonas anguilliseptica
Chinese Spring	Mock	AF0087	Proteobacteria	Gammaproteobacteria	Comamonadaceae	Acidovorax radicis
Chinese Spring	Mock	AF0088	Actinobacteria	Actinomycetia	Microbacteriaceae	Leifsonia shinshuensis
Chinese Spring	Mock	AF0089	Proteobacteria	Gammaproteobacteria	Comamonadaceae	Acidovorax sp
Chinese Spring	Mock	AF0090	Proteobacteria	Gammaproteobacteria	Pseudomonadaceae	Pseudomonas nitroreducens
Chinese Spring	Mock	AF0091	Actinobacteria	Actinomycetia	Microbacteriaceae	Okibacterium sp
Chinese Spring	Mock	AF0092	Proteobacteria	Gammaproteobacteria	Pseudomonadaceae	Pseudomonas nitroreducens
Chinese Spring	Mock	AF0093	Proteobacteria	Alphaproteobacteria	Caulobacteraceae	Brevundimonas bullata
Chinese Spring	Mock	AF0094	Proteobacteria	Gammaproteobacteria	Pseudomonadaceae	Pseudomonas anguilliseptica
Chinese Spring	Mock	AF0095	Proteobacteria	Alphaproteobacteria	Caulobacteraceae	Caulobacter segnis
Chinese Spring	Mock	AF0096	Proteobacteria	Gammaproteobacteria	Chromatiaceae	Rheinheimera sp
Chinese Spring	Mock	AF0097	Proteobacteria	Gammaproteobacteria	Pseudomonadaceae	Pseudomonas anguilliseptica
Chinese Spring	Mock	AF0098	Proteobacteria	Gammaproteobacteria	Pseudomonadaceae	Pseudomonas anguilliseptica
Chinese Spring	Mock	AF0099	Proteobacteria	Gammaproteobacteria	Chromatiaceae	Rheinheimera soli
Chinese Spring	Mock	AF0100	Proteobacteria	Gammaproteobacteria	Pseudomonadaceae	Pseudomonas anguilliseptica
Chinese Spring	Mock	AF0101	Proteobacteria	Gammaproteobacteria	Chromatiaceae	Rheinheimera soli
Chinese Spring	Mock	AF0102	Proteobacteria	Gammaproteobacteria	Pseudomonadaceae	Pseudomonas brassicacearum
Chinese Spring	Mock	AF0103	Bacterioidetes	Bacteroidia	Flavobacteriaceae	Flavobacterium pectinovorum
Chinese Spring	Mock	AF0104	Proteobacteria	Gammaproteobacteria	Xanthomonadaceae	Xanthomonas sp
Chinese Spring	Mock	AF0105	Proteobacteria	Alphaproteobacteria	Rhizobiaceae	Rhizobium pusense
Chinese Spring	Mock	AF0106	Proteobacteria	Gammaproteobacteria	Pseudomonadaceae	Pseudomonas anguilliseptica
Chinese Spring	Mock	AF0107	Proteobacteria	Gammaproteobacteria	Pseudomonadaceae	Pseudomonas anguilliseptica
Chinese Spring	Mock	AF0108	Proteobacteria	Gammaproteobacteria	Chromatiaceae	Rheinheimera soli
Chinese Spring	Mock	AF0109	Proteobacteria	Gammaproteobacteria	Pseudomonadaceae	Pseudomonas anguilliseptica
Chinese Spring	Mock	AF0110	Proteobacteria	Gammaproteobacteria	Pseudomonadaceae	Pseudomonas anguilliseptica
Chinese Spring	Mock	AF0111	Proteobacteria	Gammaproteobacteria	Pseudomonadaceae	Pseudomonas rhodesiae
Chinese Spring	Mock	AF0113	Proteobacteria	Gammaproteobacteria	Chromatiaceae	Rheinheimera soli
Chinese Spring	Mock	AF0114	Actinobacteria	Actinomycetia	Microbacteriaceae	Curtobacterium flaccumfaciens
Chinese Spring	Mock	AF0116	Proteobacteria	Gammaproteobacteria	Pseudomonadaceae	Pseudomonas anguilliseptica
Chinese Spring	Mock	AF0117	Bacterioidetes	Flavobacteriia	Flavobacteriaceae	Flavobacterium pectinovorum
Chinese Spring	Mock	AF0118	Proteobacteria	Gammaproteobacteria	Pseudomonadaceae	Pseudomonas anguilliseptica
Chinese Spring	Mock	AF0119	Proteobacteria	Alphaproteobacteria	Caulobacteraceae	Caulobacter sp
Chinese Spring	Mock	AF0120	Proteobacteria	Gammaproteobacteria	Pseudomonadaceae	Pseudomonas brassicacearum
Chinese Spring	Mock	AF0121	Proteobacteria	Gammaproteobacteria	Pseudomonadaceae	Pseudomonas anguilliseptica
Chinese Spring	Mock	AF0123	Proteobacteria	Gammaproteobacteria	Comamonadaceae	Acidovorax radicis
Chinese Spring	Mock	AF0125	Proteobacteria	Gammaproteobacteria	Pseudomonadaceae	Pseudomonas frederiksbergensis
Chinese Spring	Mock	AF0126	Proteobacteria	Gammaproteobacteria	Pseudomonadaceae	Pseudomonas nitroreducens
Chinese Spring	Mock	AF0127	Proteobacteria	Gammaproteobacteria	Pseudomonadaceae	Pseudomonas anguilliseptica
Chinese Spring	Mock	AF0128	Proteobacteria	Gammaproteobacteria	Comamonadaceae	Variovorax beijingensis
Chinese Spring	Mock	AF0129	Proteobacteria	Alphaproteobacteria	Rhizobiaceae	Agrobacterium tumefaciens
Chinese Spring	Mock	AF0130	Proteobacteria	Gammaproteobacteria	Pseudomonadaceae	Pseudomonas sp
Chinese Spring	Mock	AF0131	Bacterioidetes	Flavobacteriia	Weeksellaceae	Chryseobacterium taeanense
Chinese Spring	Mock	AF0132	Proteobacteria	Gammaproteobacteria	Pseudomonadaceae	Pseudomonas anguilliseptica
Chinese Spring	Mock	AF0134	Proteobacteria	Gammaproteobacteria	Pseudomonadaceae	Pseudomonas anguilliseptica
Chinese Spring	Mock	AF0135	Bacterioidetes	Bacteroidia	Weeksellaceae	Chryseobacterium taeanense
Chinese Spring	Mock	AF0136	Actinobacteria	Actinomycetia	Microbacteriaceae	Curtobacterium flaccumfaciens
Chinese Spring	Mock	AF0137	Proteobacteria	Gammaproteobacteria	Pseudomonadaceae	Pseudomonas brassicacearum
Chinese Spring	IPO323	AF0138	Proteobacteria	Gammaproteobacteria	Pseudomonadaceae	Pseudomonas anguilliseptica
Chinese Spring	IPO323	AF0139	Proteobacteria	Gammaproteobacteria	Pseudomonadaceae	Pseudomonas rhodesiae
Chinese Spring	IPO323	AF0140	Proteobacteria	Gammaproteobacteria	Pseudomonadaceae	Pseudomonas peli
Chinese Spring	IPO323	AF0141	Proteobacteria	Gammaproteobacteria	Chromatiaceae	Pararheinheimera sp
Chinese Spring	IPO323	AF0142	Proteobacteria	Gammaproteobacteria	Pseudomonadaceae	Pseudomonas hunanensis
Chinese Spring	IPO323	AF0143	Proteobacteria	Gammaproteobacteria	Pseudomonadaceae	Pseudomonas rhodesiae
Chinese Spring	IPO323	AF0144	Proteobacteria	Gammaproteobacteria	Pseudomonadaceae	Pseudomonas umsongensis
Chinese Spring	IPO323	AF0145	Proteobacteria	Gammaproteobacteria	Pseudomonadaceae	Pseudomonas anguilliseptica
Chinese Spring	IPO323	AF0146	Proteobacteria	Gammaproteobacteria	Pseudomonadaceae	Pseudomonas fluorescens
Chinese Spring	IPO323	AF0148	Proteobacteria	Gammaproteobacteria	Pseudomonadaceae	Pseudomonas guineae
Chinese Spring	IPO323	AF0149	Bacterioidetes	Bacteroidia	Spirosomaceae	Arcicella aquatica
Chinese Spring	IPO323	AF0150	Actinobacteria	Actinomycetia	Cellulomonadaceae	Paraoerskovia marina
Chinese Spring	IPO323	AF0151	Proteobacteria	Gammaproteobacteria	Comamonadaceae	Acidovorax facilis
Chinese Spring	IPO323	AF0152	Proteobacteria	Gammaproteobacteria	Pseudomonadaceae	Pseudomonas anguilliseptica
Chinese Spring	IPO323	AF0153	Proteobacteria	Gammaproteobacteria	Comamonadaceae	Acidovorax radicis
Chinese Spring	IPO323	AF0154	Firmicutes	Bacilli	Bacillaceae	Bacillus thuringiensis
Chinese Spring	IPO323	AF0155	Proteobacteria	Gammaproteobacteria	Pseudomonadaceae	Pseudomonas grimontii
Chinese Spring	IPO323	AF0156	Proteobacteria	Gammaproteobacteria	Pseudomonadaceae	Pseudomonas peli
Chinese Spring	IPO323	AF0157	Proteobacteria	Gammaproteobacteria	Pseudomonadaceae	Pseudomonas peli
Chinese Spring	IPO323	AF0158	Proteobacteria	Gammaproteobacteria	Pseudomonadaceae	Pseudomonas peli
Chinese Spring	IPO323	AF0159	Proteobacteria	Gammaproteobacteria	Comamonadaceae	Acidovorax radicis
Chinese Spring	IPO323	AF0160	Proteobacteria	Gammaproteobacteria	Pseudomonadaceae	Pseudomonas anguilliseptica
Chinese Spring	IPO323	AF0162	Proteobacteria	Gammaproteobacteria	Pseudomonadaceae	Pseudomonas anguilliseptica
Chinese Spring	IPO323	AF0163	Proteobacteria	Gammaproteobacteria	Pseudomonadaceae	Pseudomonas rhodesiae
Chinese Spring	IPO323	AF0164	Proteobacteria	Alphaproteobacteria	Rhizobiaceae	Rhizobium sp
Chinese Spring	IPO323	AF0165	Actinobacteria	Actinomycetia	Microbacteriaceae	Curtobacterium flaccumfaciens
Chinese Spring	IPO323	AF0166	Proteobacteria	Gammaproteobacteria	Pseudomonadaceae	Pseudomonas anguilliseptica
Chinese Spring	IPO323	AF0167	Proteobacteria	Gammaproteobacteria	Pseudomonadaceae	Pseudomonas rhodesiae
Chinese Spring	IPO323	AF0168	Proteobacteria	Gammaproteobacteria	Pseudomonadaceae	Pseudomonas anguilliseptica
Chinese Spring	IPO323	AF0169	Proteobacteria	Gammaproteobacteria	Pseudomonadaceae	Pseudomonas marginalis
Chinese Spring	IPO323	AF0170	Proteobacteria	Gammaproteobacteria	Pseudomonadaceae	Pseudomonas rhodesiae
Chinese Spring	IPO323	AF0171	Proteobacteria	Gammaproteobacteria	Pseudomonadaceae	Pseudomonas putida
Chinese Spring	IPO323	AF0173	Proteobacteria	Gammaproteobacteria	Pseudomonadaceae	Pseudomonas rhodesiae
Chinese Spring	IPO323	AF0174	Proteobacteria	Gammaproteobacteria	Pseudomonadaceae	Pseudomonas guineae
Chinese Spring	IPO323	AF0175	Proteobacteria	Actinomycetia	Microbacteriaceae	Curtobacterium flaccumfaciens
Chinese Spring	IPO323	AF0176	Proteobacteria	Gammaproteobacteria	Pseudomonadaceae	Pseudomonas anguilliseptica
Chinese Spring	IPO323	AF0177	Ascomycota	Dothideomycetidae	Mycosphyerellaceae	Zymoseptoria tritici
Chinese Spring	IPO323	AF0178	Proteobacteria	Gammaproteobacteria	Comamonadaceae	Acidovorax sp
Chinese Spring	IPO323	AF0179	Proteobacteria	Gammaproteobacteria	Pseudomonadaceae	Pseudomonas peli
Chinese Spring	IPO323	AF0180	Proteobacteria	Gammaproteobacteria	Pseudomonadaceae	Pseudomonas rhodesiae
Chinese Spring	IPO323	AF0181	Actinobacteria	Actinomycetia	Microbacteriaceae	Curtobacterium flaccumfaciens
Chinese Spring	IPO323	AF0182	Proteobacteria	Gammaproteobacteria	Pseudomonadaceae	Pseudomonas putida
Chinese Spring	IPO323	AF0183	Proteobacteria	Gammaproteobacteria	Pseudomonadaceae	Pseudomonas rhodesiae
Chinese Spring	IPO323	AF0184	Proteobacteria	Actinomycetia	Microbacteriaceae	Curtobacterium flaccumfaciens
Chinese Spring	IPO323	AF0185	Proteobacteria	Gammaproteobacteria	Pseudomonadaceae	Pseudomonas anguilliseptica
Chinese Spring	IPO323	AF0186	Proteobacteria	Actinomycetia	Microbacteriaceae	Curtobacterium flaccumfaciens
Chinese Spring	IPO323	AF0187	Proteobacteria	Gammaproteobacteria	Pseudomonadaceae	Pseudomonas anguilliseptica
Chinese Spring	IPO323	AF0189	Proteobacteria	Gammaproteobacteria	Pseudomonadaceae	Pseudomonas rhodesiae
Chinese Spring	IPO323	AF0190	Proteobacteria	Gammaproteobacteria	Comamonadaceae	Acidovorax radicis
Chinese Spring	IPO323	AF0191	Proteobacteria	Gammaproteobacteria	Pseudomonadaceae	Pseudomonas frederiksbergensis
Chinese Spring	IPO323	AF0192	Proteobacteria	Gammaproteobacteria	Pseudomonadaceae	Pseudomonas rhodesiae
Chinese Spring	IPO323	AF0193	Proteobacteria	Gammaproteobacteria	Comamonadaceae	Acidovorax radicis
Chinese Spring	IPO323	AF0194	Proteobacteria	Gammaproteobacteria	Pseudomonadaceae	Pseudomonas guineae
Chinese Spring	IPO323	AF0195	Proteobacteria	Actinomycetia	Microbacteriaceae	Curtobacterium flaccumfaciens
Chinese Spring	IPO323	AF0196	Proteobacteria	Gammaproteobacteria	Comamonadaceae	Acidovorax radicis
Chinese Spring	IPO323	AF0198	Proteobacteria	Gammaproteobacteria	Comamonadaceae	Acidovorax radicis
Chinese Spring	IPO323	AF0199	Bacterioidetes	Flavobacteriia	Flavobacteriaceae	Flavobacterium sp
Chinese Spring	IPO323	AF0200	Proteobacteria	Gammaproteobacteria	Pseudomonadaceae	Pseudomonas extremaustralis
Chinese Spring	IPO323	AF0201	Proteobacteria	Gammaproteobacteria	Pseudomonadaceae	Pseudomonas peli
a Based on 16S rDNA sequences balasted against the NCBI database
