## Supplemental Table 8 for "The apoplastic space of two wheat genotypes provide highly different environment for pathogen colonization: Insights from proteome and microbiome profiling"

### Sheet: Sheet1
Table S8. Frequency of each phenotype within five time points and total pehnotype frequency from the microtitle plate experiment.
Time Pointa	Secondary Metaboliteb	Phenotypec	Numberd	Frequencye
T24	CA	Promoted	5	7.25
		Stable	3	4.35
		Inhibited	61	88.41
	NA	Promoted	4	5.8
		Stable	5	7.25
		Inhibited	60	86.96
	QA	Promoted	12	17.39
		Stable	22	31.88
		Inhibited	35	50.72
T48	CA	Promoted	4	5.8
		Stable	2	2.9
		Inhibited	63	91.3
	NA	Promoted	11	15.94
		Stable	7	10.14
		Inhibited	51	73.91
	QA	Promoted	19	27.54
		Stable	19	27.54
		Inhibited	31	44.93
T72	CA	Promoted	3	4.35
		Stable	3	4.35
		Inhibited	63	91.3
	NA	Promoted	15	21.74
		Stable	12	17.39
		Inhibited	42	60.87
	QA	Promoted	22	31.88
		Stable	14	20.29
		Inhibited	33	47.83
T96	CA	Promoted	3	4.35
		Stable	6	8.7
		Inhibited	60	86.96
	NA	Promoted	15	21.74
		Stable	13	18.84
		Inhibited	41	59.42
	QA	Promoted	20	28.99
		Stable	18	26.09
		Inhibited	31	44.93
T168	CA	Promoted	7	10.14
		Stable	12	17.39
		Inhibited	50	72.46
	NA	Promoted	17	24.64
		Stable	12	17.39
		Inhibited	40	57.97
	QA	Promoted	16	23.19
		Stable	23	33.33
		Inhibited	30	43.48
Altogether	CA	Promoted	22	6.38
		Stable	26	7.54
		Inhibited	297	86.09
	NA	Promoted	62	17.97
		Stable	49	14.2
		Inhibited	234	67.83
	QA	Promoted	89	25.8
		Stable	96	27.83
		Inhibited	160	46.38
a Time point refers to either the individual time points or the entire experiment ("altogether").
b Secondary metabolites corresponds to cinnamyl alcohol (CA), quinic acid (QA), and nonanoic acid (NA).
c Phenotypes refers to growth promotion, no change ("stable") and growth inhibition.
d Number refers to the number of individuals with a give phenotype.
e Frequency refers to the percentage of a given phenotype for a chemical within a time point (or entire experiment).
