## Supplemental Table 9 for "The apoplastic space of two wheat genotypes provide highly different environment for pathogen colonization: Insights from proteome and microbiome profiling"

### Sheet: Sheet1
Table S9. Overview on select top 10 bacterial strains with the highest and the lowest OD ratio per plant compound within each time point.
Secondary Metabolitea	Time pointb	Internal Bacteria ID	OD ratioc	Phenotyped
CA	T24	AF6	1.4606	Promoted
CA	T24	AF66	1.3725	Promoted
CA	T24	AF1	1.3122	Promoted
CA	T24	AF2	1.3094	Promoted
CA	T24	AF88	1.1782	Promoted
CA	T48	AF6	1.7461	Promoted
CA	T48	AF2	1.4222	Promoted
CA	T48	AF66	1.1885	Promoted
CA	T48	AF1	1.1547	Promoted
CA	T72	AF6	1.9421	Promoted
CA	T72	AF66	1.5953	Promoted
CA	T72	AF2	1.4672	Promoted
CA	T96	AF6	2.2267	Promoted
CA	T96	AF2	1.4815	Promoted
CA	T96	AF131	1.1044	Promoted
CA	T168	AF6	1.6263	Promoted
CA	T168	AF2	1.3398	Promoted
CA	T168	AF131	1.3242	Promoted
CA	T168	AF138	1.219	Promoted
CA	T168	AF199Y	1.2131	Promoted
CA	T168	AF66	1.1643	Promoted
CA	T168	AF82	1.1011	Promoted
NA	T24	AF171	1.5914	Promoted
NA	T24	AF142	1.5133	Promoted
NA	T24	AF141	1.3116	Promoted
NA	T24	AF12	1.1688	Promoted
NA	T48	AF27	1.7677	Promoted
NA	T48	AF142	1.558	Promoted
NA	T48	AF77	1.5229	Promoted
NA	T48	AF154	1.4731	Promoted
NA	T48	AF57	1.4168	Promoted
NA	T48	AF12	1.3759	Promoted
NA	T48	AF141	1.3257	Promoted
NA	T48	AF119	1.2745	Promoted
NA	T48	AF47	1.1886	Promoted
NA	T48	AF138	1.1283	Promoted
NA	T72	AF154	2.3292	Promoted
NA	T72	AF77	1.633	Promoted
NA	T72	AF87	1.6089	Promoted
NA	T72	AF27	1.4731	Promoted
NA	T72	AF57	1.4096	Promoted
NA	T72	AF131	1.3777	Promoted
NA	T72	AF142	1.3654	Promoted
NA	T72	AF119	1.3424	Promoted
NA	T72	AF149	1.2779	Promoted
NA	T72	AF141	1.2522	Promoted
NA	T96	AF154	2.2493	Promoted
NA	T96	AF87	1.8474	Promoted
NA	T96	AF77	1.554	Promoted
NA	T96	AF64	1.5312	Promoted
NA	T96	AF149	1.5146	Promoted
NA	T96	AF6	1.4702	Promoted
NA	T96	AF142	1.3606	Promoted
NA	T96	AF131	1.3375	Promoted
NA	T96	AF27	1.3211	Promoted
NA	T96	AF57	1.2918	Promoted
NA	T168	AF154	2.1263	Promoted
NA	T168	AF87	1.9198	Promoted
NA	T168	AF131	1.7374	Promoted
NA	T168	AF77	1.5482	Promoted
NA	T168	AF149	1.5363	Promoted
NA	T168	AF64	1.4962	Promoted
NA	T168	AF93	1.4723	Promoted
NA	T168	AF104	1.3078	Promoted
NA	T168	AF47	1.3029	Promoted
NA	T168	AF138	1.2783	Promoted
QA	T24	AF171	2.1825	Promoted
QA	T24	AF142	2.0705	Promoted
QA	T24	AF141	1.7638	Promoted
QA	T24	AF63	1.4666	Promoted
QA	T24	AF144	1.449	Promoted
QA	T24	AF131	1.4249	Promoted
QA	T24	AF119	1.3007	Promoted
QA	T24	AF14	1.2635	Promoted
QA	T24	AF199W	1.206	Promoted
QA	T24	AF162	1.1648	Promoted
QA	T48	AF142	2.9727	Promoted
QA	T48	AF171	2.6757	Promoted
QA	T48	AF141	2.2396	Promoted
QA	T48	AF138	1.9079	Promoted
QA	T48	AF52	1.7101	Promoted
QA	T48	AF144	1.7012	Promoted
QA	T48	AF14	1.6905	Promoted
QA	T48	AF63	1.6265	Promoted
QA	T48	AF131	1.435	Promoted
QA	T48	AF150	1.2333	Promoted
QA	T72	AF171	2.6157	Promoted
QA	T72	AF142	2.547	Promoted
QA	T72	AF141	2.1983	Promoted
QA	T72	AF144	1.721	Promoted
QA	T72	AF138	1.6783	Promoted
QA	T72	AF14	1.6081	Promoted
QA	T72	AF63	1.447	Promoted
QA	T72	AF139	1.4295	Promoted
QA	T72	AF111	1.416	Promoted
QA	T72	AF131	1.4082	Promoted
QA	T96	AF142	2.1623	Promoted
QA	T96	AF171	2.0361	Promoted
QA	T96	AF139	1.8917	Promoted
QA	T96	AF111	1.8877	Promoted
QA	T96	AF169	1.8442	Promoted
QA	T96	AF138	1.6549	Promoted
QA	T96	AF200	1.636	Promoted
QA	T96	AF64	1.5164	Promoted
QA	T96	AF131	1.41	Promoted
QA	T96	AF146	1.3253	Promoted
QA	T168	AF111	2.5613	Promoted
QA	T168	AF169	2.1691	Promoted
QA	T168	AF200	2.1668	Promoted
QA	T168	AF146	2.1201	Promoted
QA	T168	AF139	1.9585	Promoted
QA	T168	AF64	1.6755	Promoted
QA	T168	AF131	1.5167	Promoted
QA	T168	AF142	1.4905	Promoted
QA	T168	AF138	1.4067	Promoted
QA	T168	AF149	1.3928	Promoted
CA	T24	AF48	0.1548	Inhibited
CA	T24	AF29	0.1553	Inhibited
CA	T24	AF102	0.164	Inhibited
CA	T24	AF191	0.1954	Inhibited
CA	T24	AF27	0.2403	Inhibited
CA	T24	AF129	0.2435	Inhibited
CA	T24	AF87	0.2567	Inhibited
CA	T24	AF104	0.2615	Inhibited
CA	T24	AF125	0.2679	Inhibited
CA	T24	AF139	0.2692	Inhibited
CA	T48	AF5	0.1155	Inhibited
CA	T48	AF48	0.1455	Inhibited
CA	T48	AF89	0.1678	Inhibited
CA	T48	AF130	0.1892	Inhibited
CA	T48	AF129	0.1901	Inhibited
CA	T48	AF105	0.1921	Inhibited
CA	T48	AF72	0.2096	Inhibited
CA	T48	AF120	0.2133	Inhibited
CA	T48	AF128	0.2188	Inhibited
CA	T48	AF93	0.2385	Inhibited
CA	T72	AF89	0.152	Inhibited
CA	T72	AF48	0.1659	Inhibited
CA	T72	AF72	0.1936	Inhibited
CA	T72	AF130	0.1987	Inhibited
CA	T72	AF120	0.2044	Inhibited
CA	T72	AF105	0.2145	Inhibited
CA	T72	AF128	0.228	Inhibited
CA	T72	AF164	0.233	Inhibited
CA	T72	AF52	0.2363	Inhibited
CA	T72	AF129	0.2583	Inhibited
CA	T96	AF52	0.1401	Inhibited
CA	T96	AF89	0.1577	Inhibited
CA	T96	AF128	0.1657	Inhibited
CA	T96	AF48	0.1787	Inhibited
CA	T96	AF72	0.2066	Inhibited
CA	T96	AF130	0.2089	Inhibited
CA	T96	AF105	0.2174	Inhibited
CA	T96	AF129	0.2521	Inhibited
CA	T96	AF164	0.2672	Inhibited
CA	T96	AF120	0.29	Inhibited
CA	T168	AF52	0.0748	Inhibited
CA	T168	AF72	0.1005	Inhibited
CA	T168	AF48	0.1202	Inhibited
CA	T168	AF130	0.1415	Inhibited
CA	T168	AF89	0.1667	Inhibited
CA	T168	AF129	0.2088	Inhibited
CA	T168	AF120	0.2273	Inhibited
CA	T168	AF199W	0.2668	Inhibited
CA	T168	AF162	0.267	Inhibited
CA	T168	AF125	0.2822	Inhibited
NA	T24	AF89	0.0859	Inhibited
NA	T24	AF154	0.0964	Inhibited
NA	T24	AF59	0.0994	Inhibited
NA	T24	AF105	0.1166	Inhibited
NA	T24	AF165	0.1199	Inhibited
NA	T24	AF85	0.1386	Inhibited
NA	T24	AF128	0.1542	Inhibited
NA	T24	AF4	0.172	Inhibited
NA	T24	AF93	0.1746	Inhibited
NA	T24	AF39	0.1753	Inhibited
NA	T48	AF60	0.0439	Inhibited
NA	T48	AF96	0.048	Inhibited
NA	T48	AF162	0.0552	Inhibited
NA	T48	AF89	0.0573	Inhibited
NA	T48	AF165	0.0615	Inhibited
NA	T48	AF128	0.0714	Inhibited
NA	T48	AF164	0.0728	Inhibited
NA	T48	AF88	0.0893	Inhibited
NA	T48	AF4	0.1198	Inhibited
NA	T48	AF105	0.1329	Inhibited
NA	T72	AF162	0.0427	Inhibited
NA	T72	AF165	0.0463	Inhibited
NA	T72	AF89	0.0655	Inhibited
NA	T72	AF164	0.0705	Inhibited
NA	T72	AF60	0.0782	Inhibited
NA	T72	AF88	0.0789	Inhibited
NA	T72	AF25	0.0895	Inhibited
NA	T72	AF96	0.0912	Inhibited
NA	T72	AF4	0.0937	Inhibited
NA	T72	AF128	0.1184	Inhibited
NA	T96	AF165	0.029	Inhibited
NA	T96	AF162	0.0332	Inhibited
NA	T96	AF88	0.0433	Inhibited
NA	T96	AF128	0.0511	Inhibited
NA	T96	AF60	0.0582	Inhibited
NA	T96	AF4	0.0587	Inhibited
NA	T96	AF25	0.0682	Inhibited
NA	T96	AF164	0.0779	Inhibited
NA	T96	AF52	0.0845	Inhibited
NA	T96	AF86	0.0946	Inhibited
NA	T168	AF165	0.0192	Inhibited
NA	T168	AF4	0.0353	Inhibited
NA	T168	AF162	0.0355	Inhibited
NA	T168	AF25	0.036	Inhibited
NA	T168	AF60	0.0387	Inhibited
NA	T168	AF88	0.0424	Inhibited
NA	T168	AF86	0.0461	Inhibited
NA	T168	AF52	0.0638	Inhibited
NA	T168	AF164	0.0709	Inhibited
NA	T168	AF89	0.0748	Inhibited
QA	T24	AF130	0.2499	Inhibited
QA	T24	AF129	0.2793	Inhibited
QA	T24	AF77	0.3729	Inhibited
QA	T24	AF191	0.3864	Inhibited
QA	T24	AF29	0.4074	Inhibited
QA	T24	AF87	0.4086	Inhibited
QA	T24	AF138	0.4171	Inhibited
QA	T24	AF102	0.4468	Inhibited
QA	T24	AF48	0.4888	Inhibited
QA	T24	AF59	0.52	Inhibited
QA	T48	AF130	0.1405	Inhibited
QA	T48	AF129	0.1604	Inhibited
QA	T48	AF102	0.3527	Inhibited
QA	T48	AF191	0.3805	Inhibited
QA	T48	AF29	0.3852	Inhibited
QA	T48	AF89	0.4097	Inhibited
QA	T48	AF162	0.4115	Inhibited
QA	T48	AF59	0.4632	Inhibited
QA	T48	AF48	0.5544	Inhibited
QA	T48	AF120	0.5735	Inhibited
QA	T72	AF130	0.121	Inhibited
QA	T72	AF129	0.1488	Inhibited
QA	T72	AF102	0.2967	Inhibited
QA	T72	AF59	0.3599	Inhibited
QA	T72	AF29	0.3755	Inhibited
QA	T72	AF191	0.3855	Inhibited
QA	T72	AF120	0.4375	Inhibited
QA	T72	AF48	0.4913	Inhibited
QA	T72	AF125	0.5233	Inhibited
QA	T72	AF89	0.5485	Inhibited
QA	T96	AF130	0.1251	Inhibited
QA	T96	AF129	0.1589	Inhibited
QA	T96	AF102	0.3003	Inhibited
QA	T96	AF120	0.3735	Inhibited
QA	T96	AF29	0.392	Inhibited
QA	T96	AF191	0.4098	Inhibited
QA	T96	AF59	0.4108	Inhibited
QA	T96	AF125	0.4678	Inhibited
QA	T96	AF89	0.4987	Inhibited
QA	T96	AF48	0.5011	Inhibited
QA	T168	AF130	0.0985	Inhibited
QA	T168	AF129	0.118	Inhibited
QA	T168	AF102	0.2167	Inhibited
QA	T168	AF120	0.3056	Inhibited
QA	T168	AF191	0.3359	Inhibited
QA	T168	AF29	0.3577	Inhibited
QA	T168	AF125	0.3711	Inhibited
QA	T168	AF59	0.3836	Inhibited
QA	T168	AF199W	0.4463	Inhibited
QA	T168	AF48	0.4735	Inhibited
a The plant secondary metabolites are cinnamyl alcohol (CA), quinic acid (QA), and nonanoic acid (NA).
b Time points represent 24, 48, 72, 96 and 168 hours after inoculation.
c OD ratio was generated by dividing the OD of a strain under a given treatment by its OD in the control treatment.
